# Sequence architecture shapes human allele frequencies through ectopic gene conversion

**DOI:** 10.64898/2026.08.26.747289

**Authors:** Wouter Steyaert

## Abstract

Population-genetic interpretations of allele frequency commonly begin from a single-origin assumption: that a variant arose once and was subsequently shaped by selection, drift and demographic history. Here we show that for a substantial fraction of human variation this assumption fails, and fails predictably: ectopic gene conversion reintroduces the same nucleotide change generation after generation, at rates strongly structured by two fixed properties of genome architecture, homologous template length and donor-acceptor distance. Across 534 million gnomAD v4.1 variants, this recurrent input accounts for an estimated 4% of the rarest variants and more than 15% of common ones. De novo mutations in 11,963 trios show the process directly: the mutation rate is elevated up to 28-fold precisely where the same variant is already common, with the newly arising allele matching the paralogous donor in 94% of such cases at long templates. The effect is strongest within segmental duplications but extends along every chromosome. Affected positions show reduced linkage disequilibrium and, at common frequencies, are depleted by 30–40% among reported GWAS associations. For this fraction of human variation, allele frequency is encoded in genome sequence architecture rather than set by population-genetic processes alone.
