## SupplementaryTables 1-21 for "Sequence architecture shapes human allele frequencies through ectopic gene conversion": SupplementaryTable_1.xlsx

### Sheet: Supplementary Table 1
Supplementary Table 1: Number of gene conversion-compatible positions per template length.
k (bp)	Compatible positions	% of mappable genome
17	2143488877	79.8
19	910895664	33.91
21	468093058	17.43
31	191878636	7.14
41	92151352	3.43
51	41732416	1.55
61	18159973	0.68
71	7798529	0.29
81	3487200	0.13
91	1686589	0.06
Mappable genome length: 2,686,003,392 bp (GRCh38, GIAB v3.5 high-mappability regions).
Counts are not mutually exclusive: a position compatible at k = 91 is also compatible at all shorter k values. In downstream analyses, positions are assigned exclusively to the longest compatible k by set difference.
