## SupplementaryTables 1-21 for "Sequence architecture shapes human allele frequencies through ectopic gene conversion": SupplementaryTable_2.xlsx

### Sheet: Supplementary Table 2
Supplementary Table 2: Enrichment and concordance of genetic variants at gene conversion-compatible positions (all mappable regions).
(a) Enrichment at gene conversion-compatible positions (%)
k	<10⁻⁵	10⁻⁵–10⁻⁴	10⁻⁴–10⁻³	10⁻³–5×10⁻³	5×10⁻³–10⁻²	10⁻²–5×10⁻²	5×10⁻²–0.1	0.1–0.5	>0.5
17	1.04	1.02	1.51	1.75	1.89	1.91	2.19	2.27	2.19
19	1.79	2.18	4.08	4.43	4.77	4.98	5.56	5.39	5.93
21	1.62	11.92	27.38	29.86	31.71	34.76	37.7	36.5	35.77
31	0.66	19.85	43.43	48.27	51.4	57.28	65.51	60.69	58.37
41	1.83	32.05	61.29	64.09	68.41	75.17	84.26	82.04	86.68
51	3.23	41.01	76.53	76.33	79.84	90.11	102.18	104.08	121.61
61	6.54	62.04	113.69	110.33	114.73	120.92	140.32	141.34	178.51
71	7.62	72.45	141.49	137.78	142.75	156.39	168.82	183.78	239.64
81	14.93	97.37	193.67	189.56	195.94	212.01	238.83	250.51	332.46
91	21.91	112.63	244.24	241.54	256.09	280.52	325.05	335.49	454.37
Σ	61.17	452.52	907.31	903.94	947.53	1034.05	1170.42	1202.09	1515.53
(b) Positional excess as percentage of all variants
k	<10⁻⁵	10⁻⁵–10⁻⁴	10⁻⁴–10⁻³	10⁻³–5×10⁻³	5×10⁻³–10⁻²	10⁻²–5×10⁻²	5×10⁻²–0.1	0.1–0.5	>0.5
17	0.472	0.447	0.632	0.725	0.78	0.779	0.882	0.917	0.882
19	0.293	0.345	0.619	0.669	0.716	0.741	0.818	0.796	0.871
21	0.166	1.183	2.614	2.837	2.999	3.26	3.499	3.398	3.315
31	0.025	0.721	1.542	1.711	1.817	2.014	2.287	2.122	2.031
41	0.034	0.593	1.119	1.17	1.247	1.366	1.525	1.484	1.559
51	0.028	0.357	0.661	0.659	0.689	0.776	0.878	0.894	1.039
61	0.025	0.238	0.434	0.422	0.438	0.462	0.535	0.539	0.678
71	0.012	0.116	0.226	0.22	0.228	0.25	0.269	0.293	0.381
81	0.01	0.065	0.129	0.127	0.131	0.142	0.16	0.167	0.222
91	0.014	0.071	0.153	0.151	0.161	0.176	0.204	0.21	0.284
Σ	1.079	4.136	8.129	8.691	9.206	9.966	11.057	10.82	11.262
(c) Concordance excess as percentage of all variants
k	<10⁻⁵	10⁻⁵–10⁻⁴	10⁻⁴–10⁻³	10⁻³–5×10⁻³	5×10⁻³–10⁻²	10⁻²–5×10⁻²	5×10⁻²–0.1	0.1–0.5	>0.5
17	0.004	0.646	1.429	1.401	1.471	1.303	1.197	0.97	0.559
19	0.396	0.752	1.149	1.186	1.202	1.241	1.327	1.355	1.617
21	1.564	2.843	4.057	4.189	4.405	4.7	5.107	5.283	6.256
31	1.006	1.815	2.517	2.623	2.746	2.991	3.371	3.443	4.105
41	0.532	1.154	1.616	1.63	1.694	1.823	2.013	2.158	2.668
51	0.247	0.599	0.876	0.865	0.902	0.969	1.087	1.189	1.53
61	0.113	0.332	0.512	0.496	0.508	0.551	0.631	0.665	0.881
71	0.046	0.149	0.248	0.243	0.254	0.276	0.293	0.334	0.456
81	0.02	0.073	0.13	0.129	0.129	0.142	0.162	0.181	0.249
91	0.021	0.075	0.147	0.147	0.152	0.17	0.2	0.218	0.307
Σ	3.949	8.438	12.681	12.909	13.463	14.166	15.388	15.796	18.628
