## SupplementaryTables 1-21 for "Sequence architecture shapes human allele frequencies through ectopic gene conversion": SupplementaryTable_3.xlsx

### Sheet: Supplementary Table 3
Supplementary Table 3: Contingency statistics and Bonferroni-corrected p-values for enrichment and concordance tests (all mappable regions).
		Positional enrichment (2×2 table)					Concordance (2×2 table)
k	AF bin	Var ∩ GC	NoVar ∩ GC	Var ∩ nonGC	NoVar ∩ nonGC	log₁₀(p) Bonf.	Concor. var	Concor. no var	Discord. var	Discord. no var	log₁₀(p) Bonf.
17	<10⁻⁵	122467765	1110125448	53346832	489167683	-963.6	92511527	2625040485	59904631	1700003797	1.7
17	10⁻⁵–10⁻⁴	84521664	1148071549	36825873	505688642	-615.4	63642414	2653909598	40416675	1719491753	-2104.4
17	10⁻⁴–10⁻³	14583816	1218009397	6323374	536191141	-217.7	10848427	2706703585	6707566	1753200862	-1938.6
17	10⁻³–5×10⁻³	4321393	1228271820	1869373	540645142	-84.7	3202821	2714349191	1981372	1757927056	-557.5
17	5×10⁻³–10⁻²	1413707	1231179506	610692	541903823	-31.7	1047483	2716504529	646329	1759262099	-202.8
17	10⁻²–5×10⁻²	2157553	1230435660	931869	541582646	-49.8	1595207	2715956805	989380	1758919048	-247.4
17	5×10⁻²–0.1	607634	1231985579	261724	542252791	-17.7	447664	2717104348	278486	1759629942	-59.6
17	0.1–0.5	1552037	1231041176	667970	541846545	-50.4	1137985	2716414027	713399	1759195029	-100.1
17	>0.5	718101	1231875112	309288	542205227	-21.2	518785	2717033227	329654	1759578774	-14.8
19	<10⁻⁵	44640910	398161696	175814597	1599293131	-2693.5	24144234	664082800	26926872	775887661	-5778.4
19	10⁻⁵–10⁻⁴	30929664	411872942	121347537	1653760191	-2668.9	16955678	671271356	18102956	784711577	-15270.8
19	10⁻⁴–10⁻³	5428059	437374547	20907190	1754200538	-1514	2997523	685229511	3036239	799778294	-6565.5
19	10⁻³–5×10⁻³	1612702	441189904	6190766	1768916962	-523.7	890191	687336843	896904	801917629	-2088.3
19	5×10⁻³–10⁻²	529052	442273554	2024399	1773083329	-197.2	291604	687935430	292997	802521536	-708.3
19	10⁻²–5×10⁻²	809039	441993567	3089422	1772018306	-329.2	447536	687779498	447087	802367446	-1170
19	5×10⁻²–0.1	228923	442573683	869358	1774238370	-114.8	126999	688100035	125339	802689194	-383.5
19	0.1–0.5	583621	442218985	2220007	1772887721	-276.5	322843	687904191	317310	802497223	-1022.5
19	>0.5	271482	442531124	1027389	1774080339	-154.5	150310	688076724	142416	802672117	-689.2
21	<10⁻⁵	27899487	248314935	220455507	1997454827	-1539.7	21734934	576370544	10306483	341039308	-72331.5
21	10⁻⁵–10⁻⁴	21225387	254989035	152277201	2065633133	-55219.6	17129425	580976053	6871387	344474404	-160894
21	10⁻⁴–10⁻³	4177871	272036551	26335249	2191575085	-46665.4	3401669	594703809	1179457	350166334	-54359.6
21	10⁻³–5×10⁻³	1262014	274952408	7803468	2210106866	-16255.7	1026279	597079199	351173	350994618	-17026
21	5×10⁻³–10⁻²	418826	275795596	2553451	2215356883	-5970.8	342001	597763477	113894	351231897	-6141.6
21	10⁻²–5×10⁻²	654284	275560138	3898461	2214011873	-10929.9	537653	597567825	172902	351172889	-10636.5
21	5×10⁻²–0.1	188343	276026079	1098281	2216812053	-3605.4	156053	597949425	47459	351298332	-3551.3
21	0.1–0.5	476602	275737820	2803628	2215106706	-8645.1	395310	597710168	115808	351229983	-9806.2
21	>0.5	219620	275994802	1298871	2216611463	-3846.8	185040	597920438	44560	351301231	-6624.9
31	<10⁻⁵	9996120	89731164	248354994	2245769762	-100.2	8703881	224963624	3212664	121686460	-73092.4
31	10⁻⁵–10⁻⁴	8314277	91413007	173502588	2320622168	-60887.9	7506540	226160965	2158576	122740548	-148449
31	10⁻⁴–10⁻³	1749933	97977351	30513120	2463611636	-47855.6	1573978	232093527	379144	124519980	-44673.7
31	10⁻³–5×10⁻³	537450	99189834	9065482	2485059274	-17377.8	481699	233185806	114094	124785030	-14041.8
31	5×10⁻³–10⁻²	179935	99547349	2972277	2491152479	-6437.4	161803	233505702	37142	124861982	-4975
31	10⁻²–5×10⁻²	286317	99440967	4552745	2489572011	-12226.2	259772	233407733	56091	124843033	-8817.5
31	5×10⁻²–0.1	85149	99642135	1286624	2492838132	-4499.6	78068	233589437	15177	124883947	-3072.3
31	0.1–0.5	210756	99516528	3280230	2490844526	-9869.5	193829	233473676	34586	124864538	-8478
31	>0.5	96155	99631129	1518491	2492606265	-4226.8	90865	233576640	10278	124888846	-5890.9
41	<10⁻⁵	5113864	45305072	258351114	2335500926	-399	4228790	104272000	1799027	67826972	-48607.4
41	10⁻⁵–10⁻⁴	4666744	45752192	181816865	2412035175	-82678.9	4123733	104377057	1231046	68394953	-130486
41	10⁻⁴–10⁻³	1011461	49407475	32263053	2561588987	-50225.3	894066	107606724	217412	69408587	-38897.1
41	10⁻³–5×10⁻³	306288	50112648	9602932	2584249108	-16194.6	268609	108232181	65366	69560633	-11623.1
41	5×10⁻³–10⁻²	103188	50315748	3152212	2590699828	-6036.8	90421	108410369	21481	69604518	-4040.8
41	10⁻²–5×10⁻²	164764	50254172	4839062	2589012978	-11181.9	145541	108355249	32845	69593154	-6962
41	5×10⁻²–0.1	49132	50369804	1371773	2592480267	-3971	43810	108456980	9075	69616924	-2319.9
41	0.1–0.5	123527	50295409	3490986	2590361054	-9591.8	112045	108388745	19950	69606049	-6924.2
41	>0.5	58590	50360346	1614646	2592237394	-4944.5	55484	108445306	5725	69620274	-4937.5
51	<10⁻⁵	2424557	21147886	263464978	2380805998	-585.9	1879536	44030770	941929	34596954	-27105.4
51	10⁻⁵–10⁻⁴	2344193	21228250	186483609	2457787367	-64530.2	2000095	43910211	662119	34876764	-85538.3
51	10⁻⁴–10⁻³	523634	23048809	33274514	2610996462	-37617.2	451946	45458360	117002	35421881	-26920.3
51	10⁻³–5×10⁻³	155762	23416681	9909220	2634361756	-11044.6	133374	45776932	34751	35504132	-7843.9
51	5×10⁻³–10⁻²	52191	23520252	3255400	2641015576	-3958.9	44901	45865405	11281	35527602	-2753.8
51	10⁻²–5×10⁻²	84802	23487641	5003826	2639267150	-7749	73046	45837260	17696	35521187	-4670.8
51	5×10⁻²–0.1	25609	23546834	1420905	2642850071	-2822.2	22330	45887976	4891	35533992	-1583.5
51	0.1–0.5	65757	23506686	3614513	2640656463	-7454	58634	45851672	10855	35528028	-4818.3
51	>0.5	33055	23539388	1673236	2642597740	-4700.1	30943	45879363	3288	35535595	-3500.9
61	<10⁻⁵	1100183	9261261	265889535	2401953884	-1060.2	797354	17210067	467681	16573308	-15487.7
61	10⁻⁵–10⁻⁴	1188339	9173105	188827802	2479015617	-65557.7	994558	17012863	341681	16699308	-64164.1
61	10⁻⁴–10⁻³	280507	10080937	33798148	2634045271	-37013	240354	17767067	61052	16979937	-21263.7
61	10⁻³–5×10⁻³	82220	10279224	10064982	2657778437	-10288.5	69657	17937764	17950	17023039	-6042
61	5×10⁻³–10⁻²	27584	10333860	3307591	2664535828	-3645.8	23340	17984081	5932	17035057	-2047.5
61	10⁻²–5×10⁻²	43661	10317783	5088628	2662754791	-6233.5	37717	17969704	8681	17032308	-3613.2
61	5×10⁻²–0.1	13501	10347943	1446514	2666396905	-2380.8	11839	17995582	2402	17038587	-1248.5
61	0.1–0.5	34496	10326948	3680270	2664163149	-6151.5	30712	17976709	5455	17035534	-3539.9
61	>0.5	18457	10342987	1706291	2666137128	-4539.6	17240	17990181	1769	17039220	-2555.2
71	<10⁻⁵	462555	3848774	266989718	2411215145	-601.1	317413	6571708	207730	7179991	-7044.9
71	10⁻⁵–10⁻⁴	527507	3783822	190016141	2488188722	-37430.5	431495	6457626	156627	7231094	-33646.2
71	10⁻⁴–10⁻³	132481	4178848	34078655	2644126208	-24064	112187	6776934	29014	7358707	-12071.6
71	10⁻³–5×10⁻³	38841	4272488	10147202	2668057661	-6733.5	32595	6856526	8346	7379375	-3511.7
71	5×10⁻³–10⁻²	13033	4298296	3335175	2674869688	-2369.3	11027	6878094	2677	7385044	-1237.5
71	10⁻²–5×10⁻²	21183	4290146	5132289	2673072574	-4378.4	18101	6871020	4070	7383651	-2152.7
71	5×10⁻²–0.1	6318	4305011	1460015	2676744848	-1448.7	5421	6883700	1176	7386545	-660
71	0.1–0.5	16970	4294359	3714766	2674490097	-4371.9	14957	6874164	2599	7385122	-2086
71	>0.5	9430	4301899	1724748	2676480115	-3445.4	8763	6880358	868	7386853	-1530.2
81	<10⁻⁵	206320	1594291	267452273	2415063919	-963.8	138423	2651702	95301	3041972	-3132.5
81	10⁻⁵–10⁻⁴	252438	1548173	190543648	2491972544	-28309.8	206609	2583516	74528	3062745	-17954.1
81	10⁻⁴–10⁻³	67437	1733174	34211136	2648305056	-18907.6	57329	2732796	14141	3123132	-6925.9
81	10⁻³–5×10⁻³	19798	1780813	10186043	2672330149	-5344.8	16768	2773357	4015	3133258	-2053.2
81	5×10⁻³–10⁻²	6651	1793960	3348208	2679167984	-1871.9	5559	2784566	1383	3135890	-659.5
81	10⁻²–5×10⁻²	10793	1789818	5153472	2677362720	-3375.5	9210	2780915	2066	3135207	-1178.9
81	5×10⁻²–0.1	3335	1797276	1466333	2681049859	-1216.5	2899	2787226	575	3136698	-400.4
81	0.1–0.5	8780	1791831	3731736	2678784456	-3410	7858	2782267	1220	3136053	-1235.4
81	>0.5	5034	1795577	1734178	2680782014	-2787	4705	2785420	412	3136861	-898.5
91	<10⁻⁵	205019	1481570	267658593	2416658210	-1945.7	139078	2476975	76243	2367471	-3248.4
91	10⁻⁵–10⁻⁴	254904	1431685	190796086	2493520717	-35506.3	208929	2407124	61373	2382341	-16263.6
91	10⁻⁴–10⁻³	74142	1612447	34278573	2650038230	-28200.3	63415	2552638	12055	2431659	-6961
91	10⁻³–5×10⁻³	21901	1664688	10205841	2674110962	-8137.1	18661	2597392	3344	2440370	-2105.6
91	5×10⁻³–10⁻²	7506	1679083	3354859	2680961944	-2998.5	6361	2609692	1162	2442552	-706.7
91	10⁻²–5×10⁻²	12347	1674242	5164265	2679152538	-5541.7	10665	2605388	1727	2441987	-1275.1
91	5×10⁻²–0.1	3925	1682664	1469668	2682847135	-2113.6	3457	2612596	471	2443243	-450.1
91	0.1–0.5	10235	1676354	3740516	2680576287	-5736.1	9243	2606810	1010	2442704	-1320.3
91	>0.5	6058	1680531	1739212	2682577591	-4884.5	5722	2610331	336	2443378	-963.5
