## SupplementaryTables 1-21 for "Sequence architecture shapes human allele frequencies through ectopic gene conversion": SupplementaryTable_4.xlsx

### Sheet: Supplementary Table 4
Supplementary Table 4: Alignment-based validation of variant enrichment within BLAST-detected homologous tracts. For each AF bin, the number of gnomAD variants (5,000 sampled per bin) and random control positions (5,000 total) with a BLAST-detected homologous tract of at least 21 bp (raw asymmetric tract length) on the reference genome with the alternative allele at the central position. The k = …
AF bin	Tracts (gnomAD)	Tracts (random)	Absolute excess	Excess as % of sampled variants (%)
<10⁻⁵	1616	1641	-25	-0.5
10⁻⁵–10⁻⁴	1848	1641	207	4.14
10⁻⁴–10⁻³	1961	1641	320	6.4
10⁻³–5×10⁻³	1967	1641	326	6.52
5×10⁻³–10⁻²	1972	1641	331	6.62
10⁻²–5×10⁻²	1986	1641	345	6.9
5×10⁻²–0.1	1962	1641	321	6.42
0.1–0.5	1985	1641	344	6.88
>0.5	2117	1641	476	9.52
