## SupplementaryTables 1-21 for "Sequence architecture shapes human allele frequencies through ectopic gene conversion": SupplementaryTable_5.xlsx

### Sheet: Supplementary Table 5
Supplementary Table 5: Random variant analysis (negative control).
(a) All mappable regions
	Positional enrichment (2×2 table)					Concordance (2×2 table)
k	Var ∩ GC	NoVar ∩ GC	Var ∩ nonGC	NoVar ∩ nonGC	p (Bonf.)	Concor. var	Concor. no var	Discord. var	Discord. no var	p (Bonf.)
17	4100432	1228492781	1806198	540708317	1	3017149	2714534863	1953920	1757954508	1
19	1474411	441328195	5906630	1769201098	1	764822	687462212	892020	801922513	1
21	919511	275294911	7381041	2210529293	1	664823	597440655	390464	350955327	1
31	331725	99395559	8300552	2485824204	1	259005	233408500	139064	124760060	1
41	167655	50251281	8632277	2585219763	1	120187	108380603	77330	69548669	1
51	78297	23494146	8799932	2635471044	1	50958	45859348	39314	35499569	1
61	34458	10326986	8878229	2658965190	1	19956	17987465	18826	17022163	1
71	14366	4296963	8912687	2669292176	1	7625	6881496	8183	7379538	1
81	6043	1794568	8927053	2673589139	1	3183	2786942	3453	3133820	1
91	5589	1681000	8933096	2675383707	1	2873	2613180	2719	2440995	1
(b) Within segmental duplications
	Positional enrichment (2×2 table)					Concordance (2×2 table)
k	Var ∩ GC	NoVar ∩ GC	Var ∩ nonGC	NoVar ∩ nonGC	p (Bonf.)	Concor. var	Concor. no var	Discord. var	Discord. no var	p (Bonf.)
17	79395	23945569	38358	11494057	1	59475	53956681	38562	34970509	1
19	29086	8772274	117753	35439626	1	15885	14317841	17619	16052626	1
21	23109	6923751	146839	44211900	1	16985	15098720	9718	8879505	0.31
31	9539	2816532	169948	51135651	0.74	6991	6229674	4239	3737617	1
41	4756	1425985	179487	53952183	1	3198	2869378	2266	2072742	1
51	2299	675074	184243	55378168	1	1387	1219394	1209	1062498	1
61	994	306663	186542	56053242	1	525	492165	579	521668	1
71	477	137494	187536	56359905	1	231	200988	280	244063	1
81	199	63934	188013	56497399	1	99	89568	113	115451	1
91	281	78963	188212	56561333	1	125	103724	156	133727	1
