## SupplementaryTables 1-21 for "Sequence architecture shapes human allele frequencies through ectopic gene conversion": SupplementaryTable_6.xlsx

### Sheet: Supplementary Table 6
Supplementary Table 6: Variant-density enrichment in gnomAD versus GA4K HiFi long-read calls per mappability stratum, template length k, and allele-frequency bin, with the HiFi/gnomAD enrichment ratio. Computed on gnomAD this reproduces the published enrichment (Supplementary Tables 3 and 9) exactly; the HiFi column uses the same positions and denominators with GA4K SNVs as the variant source.
Mappability	k	AF bin	Enrichment (gnomAD)	Enrichment (GA4K HiFi)	HiFi / gnomAD ratio
All mappable	17	10⁻³–5×10⁻³	1.02	1.02	0.998
All mappable	17	5×10⁻³–10⁻²	1.02	1.02	0.998
All mappable	17	10⁻²–5×10⁻²	1.02	1.02	0.997
All mappable	17	5×10⁻²–0.1	1.02	1.02	0.996
All mappable	17	0.1–0.5	1.02	1.02	0.997
All mappable	17	>0.5	1.02	1.02	1.001
All mappable	19	10⁻³–5×10⁻³	1.04	1.05	1.003
All mappable	19	5×10⁻³–10⁻²	1.05	1.05	0.998
All mappable	19	10⁻²–5×10⁻²	1.05	1.06	1.008
All mappable	19	5×10⁻²–0.1	1.06	1.06	1.006
All mappable	19	0.1–0.5	1.05	1.06	1.006
All mappable	19	>0.5	1.06	1.07	1.012
All mappable	21	10⁻³–5×10⁻³	1.3	1.31	1.007
All mappable	21	5×10⁻³–10⁻²	1.32	1.33	1.013
All mappable	21	10⁻²–5×10⁻²	1.35	1.43	1.06
All mappable	21	5×10⁻²–0.1	1.38	1.43	1.04
All mappable	21	0.1–0.5	1.36	1.43	1.05
All mappable	21	>0.5	1.36	1.45	1.071
All mappable	31	10⁻³–5×10⁻³	1.48	1.49	1.004
All mappable	31	5×10⁻³–10⁻²	1.51	1.54	1.016
All mappable	31	10⁻²–5×10⁻²	1.57	1.7	1.078
All mappable	31	5×10⁻²–0.1	1.66	1.75	1.057
All mappable	31	0.1–0.5	1.61	1.72	1.07
All mappable	31	>0.5	1.58	1.74	1.102
All mappable	41	10⁻³–5×10⁻³	1.64	1.64	1
All mappable	41	5×10⁻³–10⁻²	1.68	1.68	1
All mappable	41	10⁻²–5×10⁻²	1.75	1.85	1.057
All mappable	41	5×10⁻²–0.1	1.84	1.91	1.034
All mappable	41	0.1–0.5	1.82	1.95	1.069
All mappable	41	>0.5	1.87	2.04	1.094
All mappable	51	10⁻³–5×10⁻³	1.76	1.76	0.999
All mappable	51	5×10⁻³–10⁻²	1.8	1.83	1.017
All mappable	51	10⁻²–5×10⁻²	1.9	1.99	1.048
All mappable	51	5×10⁻²–0.1	2.02	2.1	1.037
All mappable	51	0.1–0.5	2.04	2.19	1.072
All mappable	51	>0.5	2.22	2.42	1.093
All mappable	61	10⁻³–5×10⁻³	2.1	2.13	1.012
All mappable	61	5×10⁻³–10⁻²	2.15	2.17	1.013
All mappable	61	10⁻²–5×10⁻²	2.21	2.34	1.058
All mappable	61	5×10⁻²–0.1	2.4	2.45	1.02
All mappable	61	0.1–0.5	2.41	2.59	1.073
All mappable	61	>0.5	2.79	3.01	1.08
All mappable	71	10⁻³–5×10⁻³	2.38	2.45	1.029
All mappable	71	5×10⁻³–10⁻²	2.43	2.51	1.032
All mappable	71	10⁻²–5×10⁻²	2.56	2.71	1.056
All mappable	71	5×10⁻²–0.1	2.69	2.89	1.077
All mappable	71	0.1–0.5	2.84	3.08	1.084
All mappable	71	>0.5	3.4	3.68	1.085
All mappable	81	10⁻³–5×10⁻³	2.9	3	1.035
All mappable	81	5×10⁻³–10⁻²	2.96	3.1	1.046
All mappable	81	10⁻²–5×10⁻²	3.12	3.37	1.079
All mappable	81	5×10⁻²–0.1	3.39	3.51	1.037
All mappable	81	0.1–0.5	3.51	3.85	1.097
All mappable	81	>0.5	4.32	4.74	1.097
All mappable	91	10⁻³–5×10⁻³	3.42	3.66	1.071
All mappable	91	5×10⁻³–10⁻²	3.56	3.8	1.067
All mappable	91	10⁻²–5×10⁻²	3.81	4.38	1.151
All mappable	91	5×10⁻²–0.1	4.25	4.6	1.083
All mappable	91	0.1–0.5	4.35	5.05	1.16
All mappable	91	>0.5	5.54	6.24	1.125
Outside SDs	17	10⁻³–5×10⁻³	1.02	1.02	0.999
Outside SDs	17	5×10⁻³–10⁻²	1.02	1.02	0.999
Outside SDs	17	10⁻²–5×10⁻²	1.02	1.02	0.999
Outside SDs	17	5×10⁻²–0.1	1.02	1.02	0.998
Outside SDs	17	0.1–0.5	1.02	1.02	0.998
Outside SDs	17	>0.5	1.02	1.03	1.002
Outside SDs	19	10⁻³–5×10⁻³	1.04	1.05	1.003
Outside SDs	19	5×10⁻³–10⁻²	1.05	1.05	0.998
Outside SDs	19	10⁻²–5×10⁻²	1.05	1.06	1.008
Outside SDs	19	5×10⁻²–0.1	1.06	1.06	1.006
Outside SDs	19	0.1–0.5	1.05	1.06	1.006
Outside SDs	19	>0.5	1.06	1.07	1.011
Outside SDs	21	10⁻³–5×10⁻³	1.29	1.29	1.002
Outside SDs	21	5×10⁻³–10⁻²	1.31	1.32	1.008
Outside SDs	21	10⁻²–5×10⁻²	1.34	1.41	1.054
Outside SDs	21	5×10⁻²–0.1	1.37	1.41	1.035
Outside SDs	21	0.1–0.5	1.35	1.41	1.043
Outside SDs	21	>0.5	1.34	1.43	1.066
Outside SDs	31	10⁻³–5×10⁻³	1.47	1.47	0.997
Outside SDs	31	5×10⁻³–10⁻²	1.5	1.52	1.009
Outside SDs	31	10⁻²–5×10⁻²	1.56	1.67	1.069
Outside SDs	31	5×10⁻²–0.1	1.64	1.72	1.048
Outside SDs	31	0.1–0.5	1.58	1.68	1.06
Outside SDs	31	>0.5	1.55	1.7	1.096
Outside SDs	41	10⁻³–5×10⁻³	1.63	1.62	0.992
Outside SDs	41	5×10⁻³–10⁻²	1.67	1.66	0.993
Outside SDs	41	10⁻²–5×10⁻²	1.74	1.81	1.046
Outside SDs	41	5×10⁻²–0.1	1.82	1.87	1.026
Outside SDs	41	0.1–0.5	1.79	1.9	1.059
Outside SDs	41	>0.5	1.82	1.98	1.09
Outside SDs	51	10⁻³–5×10⁻³	1.75	1.73	0.991
Outside SDs	51	5×10⁻³–10⁻²	1.78	1.8	1.009
Outside SDs	51	10⁻²–5×10⁻²	1.88	1.94	1.034
Outside SDs	51	5×10⁻²–0.1	1.99	2.04	1.027
Outside SDs	51	0.1–0.5	2	2.12	1.059
Outside SDs	51	>0.5	2.15	2.33	1.087
Outside SDs	61	10⁻³–5×10⁻³	2.08	2.09	1.002
Outside SDs	61	5×10⁻³–10⁻²	2.12	2.13	1.002
Outside SDs	61	10⁻²–5×10⁻²	2.18	2.27	1.041
Outside SDs	61	5×10⁻²–0.1	2.37	2.37	1
Outside SDs	61	0.1–0.5	2.36	2.49	1.054
Outside SDs	61	>0.5	2.68	2.88	1.076
Outside SDs	71	10⁻³–5×10⁻³	2.35	2.39	1.018
Outside SDs	71	5×10⁻³–10⁻²	2.4	2.43	1.012
Outside SDs	71	10⁻²–5×10⁻²	2.51	2.6	1.036
Outside SDs	71	5×10⁻²–0.1	2.63	2.79	1.063
Outside SDs	71	0.1–0.5	2.75	2.91	1.059
Outside SDs	71	>0.5	3.25	3.49	1.076
Outside SDs	81	10⁻³–5×10⁻³	2.85	2.92	1.023
Outside SDs	81	5×10⁻³–10⁻²	2.91	2.98	1.025
Outside SDs	81	10⁻²–5×10⁻²	3.03	3.17	1.046
Outside SDs	81	5×10⁻²–0.1	3.25	3.31	1.018
Outside SDs	81	0.1–0.5	3.38	3.6	1.067
Outside SDs	81	>0.5	4.06	4.4	1.084
Outside SDs	91	10⁻³–5×10⁻³	3.32	3.43	1.032
Outside SDs	91	5×10⁻³–10⁻²	3.42	3.55	1.038
Outside SDs	91	10⁻²–5×10⁻²	3.61	3.97	1.099
Outside SDs	91	5×10⁻²–0.1	3.97	4.19	1.054
Outside SDs	91	0.1–0.5	4.01	4.43	1.106
Outside SDs	91	>0.5	4.97	5.45	1.098
Within SDs	17	10⁻³–5×10⁻³	0.97	0.96	0.987
Within SDs	17	5×10⁻³–10⁻²	0.98	0.94	0.957
Within SDs	17	10⁻²–5×10⁻²	0.96	0.94	0.973
Within SDs	17	5×10⁻²–0.1	0.97	0.95	0.978
Within SDs	17	0.1–0.5	0.98	0.97	0.99
Within SDs	17	>0.5	0.96	0.95	0.992
Within SDs	19	10⁻³–5×10⁻³	1.05	1.06	1.009
Within SDs	19	5×10⁻³–10⁻²	1.06	1.06	1.002
Within SDs	19	10⁻²–5×10⁻²	1.07	1.08	1.01
Within SDs	19	5×10⁻²–0.1	1.05	1.09	1.032
Within SDs	19	0.1–0.5	1.1	1.12	1.019
Within SDs	19	>0.5	1.12	1.15	1.027
Within SDs	21	10⁻³–5×10⁻³	1.52	1.62	1.068
Within SDs	21	5×10⁻³–10⁻²	1.53	1.67	1.097
Within SDs	21	10⁻²–5×10⁻²	1.6	1.8	1.124
Within SDs	21	5×10⁻²–0.1	1.67	1.8	1.075
Within SDs	21	0.1–0.5	1.74	1.9	1.09
Within SDs	21	>0.5	2.16	2.26	1.047
Within SDs	31	10⁻³–5×10⁻³	1.72	1.87	1.085
Within SDs	31	5×10⁻³–10⁻²	1.79	1.93	1.076
Within SDs	31	10⁻²–5×10⁻²	1.89	2.16	1.143
Within SDs	31	5×10⁻²–0.1	1.99	2.24	1.127
Within SDs	31	0.1–0.5	2.15	2.35	1.096
Within SDs	31	>0.5	2.66	2.78	1.044
Within SDs	41	10⁻³–5×10⁻³	1.9	2.05	1.076
Within SDs	41	5×10⁻³–10⁻²	1.91	2.09	1.09
Within SDs	41	10⁻²–5×10⁻²	2.1	2.41	1.15
Within SDs	41	5×10⁻²–0.1	2.37	2.51	1.056
Within SDs	41	0.1–0.5	2.49	2.7	1.084
Within SDs	41	>0.5	3.19	3.26	1.02
Within SDs	51	10⁻³–5×10⁻³	2.07	2.27	1.095
Within SDs	51	5×10⁻³–10⁻²	2.14	2.35	1.1
Within SDs	51	10⁻²–5×10⁻²	2.33	2.73	1.17
Within SDs	51	5×10⁻²–0.1	2.7	2.95	1.092
Within SDs	51	0.1–0.5	2.91	3.19	1.096
Within SDs	51	>0.5	4.03	4.15	1.03
Within SDs	61	10⁻³–5×10⁻³	2.52	2.76	1.098
Within SDs	61	5×10⁻³–10⁻²	2.6	2.93	1.124
Within SDs	61	10⁻²–5×10⁻²	2.86	3.4	1.186
Within SDs	61	5×10⁻²–0.1	3.1	3.77	1.219
Within SDs	61	0.1–0.5	3.58	4.11	1.145
Within SDs	61	>0.5	5.58	5.42	0.972
Within SDs	71	10⁻³–5×10⁻³	3	3.32	1.105
Within SDs	71	5×10⁻³–10⁻²	2.89	3.72	1.288
Within SDs	71	10⁻²–5×10⁻²	3.52	4.14	1.176
Within SDs	71	5×10⁻²–0.1	3.84	4.26	1.108
Within SDs	71	0.1–0.5	4.63	5.36	1.158
Within SDs	71	>0.5	6.85	6.9	1.006
Within SDs	81	10⁻³–5×10⁻³	3.58	3.95	1.104
Within SDs	81	5×10⁻³–10⁻²	3.69	4.58	1.239
Within SDs	81	10⁻²–5×10⁻²	4.66	5.86	1.257
Within SDs	81	5×10⁻²–0.1	5.75	6.02	1.046
Within SDs	81	0.1–0.5	5.74	6.69	1.166
Within SDs	81	>0.5	9.73	9.82	1.009
Within SDs	91	10⁻³–5×10⁻³	4.58	5.97	1.303
Within SDs	91	5×10⁻³–10⁻²	5.31	6.29	1.184
Within SDs	91	10⁻²–5×10⁻²	6.27	8.13	1.297
Within SDs	91	5×10⁻²–0.1	7.85	8.37	1.066
Within SDs	91	0.1–0.5	9.05	10.55	1.166
Within SDs	91	>0.5	14.17	14.74	1.04
