## SupplementaryTables 1-21 for "Sequence architecture shapes human allele frequencies through ectopic gene conversion": SupplementaryTable_7.xlsx

### Sheet: Supplementary Table 7
Supplementary Table 7: HiFi confirmation rates of GC and non-GC variants per mappability stratum and template length k, pooled over the reliable allele-frequency zone (AF ≥ 0.01), with Wilson 95% confidence intervals.
Mappability	k	n (GC)	Conf. GC	GC CI low	GC CI high	n (non-GC)	Conf. non-GC	non-GC CI low	non-GC CI high
All mappable	17	5035325	0.9909	0.9908	0.991	2170851	0.9903	0.9901	0.9904
All mappable	19	1893065	0.9873	0.9871	0.9875	7206176	0.9907	0.9906	0.9908
All mappable	21	1538849	0.9704	0.9701	0.9707	9099241	0.99	0.9899	0.9901
All mappable	31	678377	0.961	0.9606	0.9615	10638090	0.9872	0.9871	0.9872
All mappable	41	396013	0.9617	0.9611	0.9623	11316467	0.9856	0.9855	0.9857
All mappable	51	209223	0.9668	0.966	0.9676	11712480	0.9848	0.9847	0.9849
All mappable	61	110115	0.9772	0.9763	0.9781	11921703	0.9845	0.9844	0.9845
All mappable	71	53901	0.9806	0.9794	0.9817	12031818	0.9844	0.9843	0.9845
All mappable	81	27942	0.9826	0.981	0.9841	12085719	0.9844	0.9843	0.9845
All mappable	91	32565	0.9816	0.9801	0.983	12113661	0.9844	0.9843	0.9845
Outside SDs	17	4925675	0.9915	0.9914	0.9916	2116433	0.991	0.9908	0.9911
Outside SDs	19	1849168	0.9881	0.9879	0.9882	7042108	0.9913	0.9913	0.9914
Outside SDs	21	1482787	0.9715	0.9713	0.9718	8891276	0.9907	0.9906	0.9907
Outside SDs	31	648121	0.9619	0.9615	0.9624	10374063	0.9879	0.9879	0.988
Outside SDs	41	377360	0.9624	0.9618	0.963	11022184	0.9864	0.9863	0.9865
Outside SDs	51	198601	0.9672	0.9664	0.968	11399544	0.9856	0.9855	0.9857
Outside SDs	61	103948	0.9778	0.9769	0.9787	11598145	0.9853	0.9852	0.9854
Outside SDs	71	50392	0.9811	0.9799	0.9823	11702093	0.9852	0.9851	0.9853
Outside SDs	81	25745	0.9832	0.9816	0.9847	11752485	0.9852	0.9851	0.9853
Outside SDs	91	28619	0.983	0.9814	0.9844	11778230	0.9852	0.9851	0.9853
Within SDs	17	109650	0.9639	0.9628	0.965	54418	0.9627	0.961	0.9642
Within SDs	19	43897	0.9559	0.954	0.9578	164068	0.9635	0.9626	0.9644
Within SDs	21	56062	0.9405	0.9385	0.9424	207965	0.9619	0.9611	0.9627
Within SDs	31	30256	0.9419	0.9392	0.9444	264027	0.9574	0.9566	0.9581
Within SDs	41	18653	0.9464	0.9431	0.9495	294283	0.9558	0.955	0.9565
Within SDs	51	10622	0.9589	0.9549	0.9625	312936	0.9552	0.9545	0.9559
Within SDs	61	6167	0.9671	0.9623	0.9713	323558	0.9553	0.9546	0.956
Within SDs	71	3509	0.9729	0.967	0.9778	329725	0.9556	0.9548	0.9562
Within SDs	81	2197	0.9759	0.9686	0.9815	333234	0.9557	0.955	0.9564
Within SDs	91	3946	0.9716	0.966	0.9764	335431	0.9559	0.9552	0.9566
