## SupplementaryTables 1-21 for "Sequence architecture shapes human allele frequencies through ectopic gene conversion": SupplementaryTable_8.xlsx

### Sheet: Supplementary Table 8
Supplementary Table 8: AF-adjusted Δ mismatch (HiFi mismatch rate of GC minus non-GC variants) and worst-case enrichment-inflation bound per mappability stratum and template length k, inverse-variance pooled across six allele-frequency strata (AF 0.001–1). Max inflation = 1 / (1 − upper 95% CI of Δ).
Mappability	k	N (variants)	Δ mismatch (GC − non-GC)	95% CI low	95% CI high	Max inflation factor
All mappable	17	15421341	-0.0001	-0.0002	0	1
All mappable	19	19456160	0.0011	0.001	0.0012	1.001
All mappable	21	22675849	0.0057	0.0056	0.0058	1.006
All mappable	31	24071611	0.0079	0.0076	0.0081	1.008
All mappable	41	24877100	0.0063	0.006	0.0066	1.007
All mappable	51	25294276	0.005	0.0046	0.0054	1.005
All mappable	61	25514195	0.0025	0.002	0.0029	1.003
All mappable	71	25619970	0.0015	0.0009	0.002	1.002
All mappable	81	25674361	0.0002	-0.0004	0.0008	1.001
All mappable	91	25736333	0.0009	0.0002	0.0016	1.002
Outside SDs	17	15068796	-0.0001	-0.0002	0	1
Outside SDs	19	19010655	0.0011	0.001	0.0012	1.001
Outside SDs	21	22117667	0.0055	0.0054	0.0056	1.006
Outside SDs	31	23454973	0.0077	0.0074	0.0079	1.008
Outside SDs	41	24225571	0.0062	0.0059	0.0065	1.007
Outside SDs	51	24623507	0.0051	0.0047	0.0055	1.006
Outside SDs	61	24832440	0.0027	0.0023	0.0032	1.003
Outside SDs	71	24932151	0.0011	0.0005	0.0016	1.002
Outside SDs	81	24982898	0.0004	-0.0002	0.0011	1.001
Outside SDs	91	25038554	0.0003	-0.0003	0.0008	1.001
Within SDs	17	352545	-0.0001	-0.0013	0.0012	1.001
Within SDs	19	445505	0.0037	0.0023	0.005	1.005
Within SDs	21	558182	0.0076	0.0065	0.0088	1.009
Within SDs	31	616638	0.0055	0.004	0.007	1.007
Within SDs	41	651529	0.0013	-0.0004	0.0029	1.003
Within SDs	51	670769	-0.0015	-0.0034	0.0004	1
Within SDs	61	681755	-0.0036	-0.0051	-0.0021	0.998
Within SDs	71	687819	-0.0065	-0.0101	-0.0028	0.997
Within SDs	81	691463	-0.0037	-0.0043	-0.0032	0.997
Within SDs	91	697779	-0.0057	-0.009	-0.0024	0.998
