## SupplementaryTables 1-21 for "Sequence architecture shapes human allele frequencies through ectopic gene conversion": SupplementaryTable_9.xlsx

### Sheet: Supplementary Table 9
Supplementary Table 9: Enrichment and concordance within and outside segmental duplications.
(a) Within segmental duplications
		Positional enrichment (2×2 table)					Concordance (2×2 table)
k	AF bin	Var ∩ GC	NoVar ∩ GC	Var ∩ nonGC	NoVar ∩ nonGC	log₁₀(p) Bonf.	Concor. var	Concor. no var	Discord. var	Discord. no var	log₁₀(p) Bonf.
17	<10⁻⁵	2356953	21668011	1141845	10390570	-14.8	1824245	52191911	1175140	33833931	-4.9
17	10⁻⁵–10⁻⁴	1762377	22262587	860968	10671447	-41.1	1372996	52643160	858436	34150635	-151.7
17	10⁻⁴–10⁻³	320108	23704856	157631	11374784	-14.2	245587	53770569	148916	34860155	-89.1
17	10⁻³–5×10⁻³	94430	23930534	46519	11485896	-3.4	72017	53944139	43762	34965309	-23.8
17	5×10⁻³–10⁻²	31891	23993073	15637	11516778	0.4	24423	53991733	14644	34994427	-11.1
17	10⁻²–5×10⁻²	48884	23976080	24383	11508032	-4.1	37405	53978751	22511	34986560	-15.9
17	5×10⁻²–0.1	13787	24011177	6849	11525566	0.3	10228	54005928	6408	35002663	0.5
17	0.1–0.5	33913	23991051	16648	11515767	0.2	25628	53990528	15513	34993558	-8.8
17	>0.5	13066	24011898	6538	11525877	-0.3	9597	54006559	5922	35003149	-0.6
19	<10⁻⁵	872021	7929339	3498798	32058581	-6.9	499391	13834335	527827	15542418	-200.3
19	10⁻⁵–10⁻⁴	665600	8135760	2623345	32934034	-75.5	394890	13938836	388013	15682232	-760.2
19	10⁻⁴–10⁻³	124473	8676887	477739	35079640	-56.5	74868	14258858	68134	16002111	-339.6
19	10⁻³–5×10⁻³	36556	8764804	140949	35416430	-12.8	22118	14311608	19707	16050538	-119.6
19	5×10⁻³–10⁻²	12507	8788853	47528	35509851	-7	7572	14326154	6649	16063596	-45.4
19	10⁻²–5×10⁻²	19372	8781988	73267	35484112	-13.6	11667	14322059	10366	16059879	-64.1
19	5×10⁻²–0.1	5377	8795983	20636	35536743	-1.1	3270	14330456	2812	16067433	-22.3
19	0.1–0.5	13722	8787638	50561	35506818	-19	8286	14325440	6992	16063253	-66.3
19	>0.5	5426	8795934	19604	35537775	-10.5	3487	14330239	2453	16067792	-68.5
21	<10⁻⁵	707095	6239765	4370819	39987920	-154.3	559874	14555831	265268	8623955	-1897.2
21	10⁻⁵–10⁻⁴	622757	6324103	3288945	41069794	-4450.2	517938	14597767	200647	8688576	-5723.2
21	10⁻⁴–10⁻³	136766	6810094	602212	43756527	-3431.7	115047	15000658	36644	8852579	-2356.1
21	10⁻³–5×10⁻³	42273	6904587	177505	44181234	-1327.4	35348	15080357	10964	8878259	-770.7
21	5×10⁻³–10⁻²	14342	6932518	60035	44298704	-455.3	12052	15103653	3644	8885579	-278.7
21	10⁻²–5×10⁻²	23217	6923643	92639	44266100	-909.7	19754	15095951	5526	8883697	-542.2
21	5×10⁻²–0.1	6813	6940047	26013	44332726	-316.7	5928	15109777	1424	8887799	-213.1
21	0.1–0.5	17566	6929294	64283	44294456	-954	15427	15100278	3377	8885846	-637.1
21	>0.5	8466	6938394	25030	44333709	-855.8	7655	15108050	1097	8888126	-488.9
31	<10⁻⁵	292408	2533663	5077914	46227685	-131	241866	5994799	105195	3636661	-1721.7
31	10⁻⁵–10⁻⁴	278102	2547969	3911702	47393897	-4000.9	241863	5994802	81152	3660704	-4737.3
31	10⁻⁴–10⁻³	66792	2759279	738978	50566621	-3379.8	58254	6178411	15491	3726365	-1872.4
31	10⁻³–5×10⁻³	20853	2805218	219778	51085821	-1258.9	18302	6218363	4509	3737347	-665.8
31	5×10⁻³–10⁻²	7347	2818724	74377	51231222	-510	6390	6230275	1604	3740252	-224.8
31	10⁻²–5×10⁻²	12074	2813997	115856	51189743	-1000.6	10735	6225930	2322	3739534	-470.5
31	5×10⁻²–0.1	3594	2822477	32826	51272773	-345	3244	6233421	613	3741243	-166.3
31	0.1–0.5	9677	2816394	81849	51223750	-1152.3	8808	6227857	1451	3740405	-518.6
31	>0.5	4911	2821160	33496	51272103	-965.2	4678	6231987	362	3741494	-428.9
41	<10⁻⁵	151573	1279168	5370322	48761348	-152.8	117888	2754688	59092	2015916	-1196.7
41	10⁻⁵–10⁻⁴	153749	1276992	4189804	49941866	-3795.7	130160	2742416	45623	2029385	-4153.5
41	10⁻⁴–10⁻³	38209	1392532	805770	53325900	-2827.2	32663	2839913	8770	2066238	-1607.8
41	10⁻³–5×10⁻³	12104	1418637	240631	53891039	-1077.2	10324	2862252	2619	2072389	-544.8
41	5×10⁻³–10⁻²	4134	1426607	81724	54049946	-373	3512	2869064	898	2074110	-182.7
41	10⁻²–5×10⁻²	7099	1423642	127930	54003740	-842.7	6237	2866339	1298	2073710	-410.6
41	5×10⁻²–0.1	2284	1428457	36420	54095250	-370.4	2063	2870513	351	2074657	-161
41	0.1–0.5	6031	1424710	91526	54040144	-1100.3	5471	2867105	813	2074195	-471.5
41	>0.5	3239	1427502	38407	54093263	-975.9	3115	2869461	204	2074804	-378.9
51	<10⁻⁵	73230	604143	5521895	50040516	-123	53257	1167524	30892	1032815	-739.7
51	10⁻⁵–10⁻⁴	78894	598479	4343553	51218858	-2941.7	64507	1156274	24486	1039221	-2932.1
51	10⁻⁴–10⁻³	20448	656925	843979	54718432	-2159.6	17224	1203557	4678	1059029	-1225.7
51	10⁻³–5×10⁻³	6378	670995	252735	55309676	-750.3	5337	1215444	1407	1062300	-389.4
51	5×10⁻³–10⁻²	2240	675133	85858	55476553	-287.8	1920	1218861	443	1063264	-159
51	10⁻²–5×10⁻²	3836	673537	135029	55427382	-616.2	3267	1217514	750	1062957	-272.7
51	5×10⁻²–0.1	1273	676100	38704	55523707	-285.5	1096	1219685	218	1063489	-102.3
51	0.1–0.5	3466	673907	97557	55464854	-915.1	3145	1217636	433	1063274	-370.9
51	>0.5	2047	675326	41646	55520765	-966	1953	1218828	125	1063582	-297.8
61	<10⁻⁵	34643	273014	5595125	50644659	-127	23426	469264	15741	506506	-449.3
61	10⁻⁵–10⁻⁴	41093	266564	4422447	51817337	-2757.7	32977	459713	12982	509265	-2254.2
61	10⁻⁴–10⁻³	11366	296291	864427	55375357	-2027.9	9583	483107	2401	519846	-1040.5
61	10⁻³–5×10⁻³	3565	304092	259113	55980671	-699.8	2999	489691	725	521522	-331.9
61	5×10⁻³–10⁻²	1254	306403	88098	56151686	-264.6	1043	491647	257	521990	-112.8
61	10⁻²–5×10⁻²	2176	305481	138865	56100919	-565.4	1892	490798	364	521883	-244.6
61	5×10⁻²–0.1	677	306980	39977	56199807	-204.4	622	492068	91	522156	-92
61	0.1–0.5	1981	305676	101023	56138761	-787	1833	490857	197	522050	-307.6
61	>0.5	1333	306324	43693	56196091	-1054.9	1287	491403	63	522184	-256.5
71	<10⁻⁵	15658	122313	5629768	50917673	-64	9965	191254	7584	236759	-215.9
71	10⁻⁵–10⁻⁴	19915	118056	4463540	52083901	-1755.3	15590	185629	6378	237965	-1349.1
71	10⁻⁴–10⁻³	5962	132009	875793	55671648	-1499.8	5018	196201	1244	243099	-680.7
71	10⁻³–5×10⁻³	1925	136046	262678	56284763	-556.6	1616	199603	361	243982	-232.3
71	5×10⁻³–10⁻²	630	137341	89352	56458089	-167.3	538	200681	111	244232	-80.3
71	10⁻²–5×10⁻²	1212	136759	141041	56406400	-471.7	1059	200160	171	244172	-180.5
71	5×10⁻²–0.1	381	137590	40654	56506787	-171.3	346	200873	42	244301	-65
71	0.1–0.5	1163	136808	103004	56444437	-710.5	1060	200159	116	244227	-208.4
71	>0.5	753	137218	45026	56502415	-803.5	719	200500	40	244303	-162.9
81	<10⁻⁵	7737	56396	5645426	51039986	-68.1	4780	84887	3818	111746	-111.6
81	10⁻⁵–10⁻⁴	10279	53854	4483455	52201957	-1257.1	8053	81614	3314	112250	-782.9
81	10⁻⁴–10⁻³	3375	60758	881755	55803657	-1244.5	2854	86813	636	114928	-454
81	10⁻³–5×10⁻³	1071	63062	264603	56420809	-431.4	922	88745	175	115389	-157.8
81	5×10⁻³–10⁻²	376	63757	89982	56595430	-158.9	315	89352	75	115489	-46.4
81	10⁻²–5×10⁻²	750	63383	142253	56543159	-465.9	679	88988	91	115473	-134.2
81	5×10⁻²–0.1	267	63866	41035	56644377	-224.9	236	89431	34	115530	-44.5
81	0.1–0.5	676	63457	104167	56581245	-570.2	628	89039	60	115504	-137.1
81	>0.5	504	63629	45779	56639633	-846.8	486	89181	20	115544	-121.8
91	<10⁻⁵	9722	69522	5653163	51096382	-101.3	5749	98100	4510	129373	-143.9
91	10⁻⁵–10⁻⁴	13685	65559	4493734	52255811	-2057.4	10563	93286	4042	129841	-1126.5
91	10⁻⁴–10⁻³	5154	74090	885130	55864415	-2723.5	4453	99396	782	133101	-808.6
91	10⁻³–5×10⁻³	1700	77544	265674	56483871	-1031.4	1479	102370	227	133656	-279.9
91	5×10⁻³–10⁻²	670	78574	90358	56659187	-504.9	587	103262	86	133797	-112
91	10⁻²–5×10⁻²	1252	77992	143003	56606542	-1195.7	1135	102714	124	133759	-240.5
91	5×10⁻²–0.1	453	78791	41302	56708243	-580.9	420	103429	33	133850	-95.3
91	0.1–0.5	1325	77919	104843	56644702	-2036.9	1252	102597	75	133808	-301.6
91	>0.5	916	78328	46283	56703262	-2387.5	885	102964	31	133852	-226.6
(b) Outside segmental duplications
		Positional enrichment (2×2 table)					Concordance (2×2 table)
k	AF bin	Var ∩ GC	NoVar ∩ GC	Var ∩ nonGC	NoVar ∩ nonGC	log₁₀(p) Bonf.	Concor. var	Concor. no var	Discord. var	Discord. no var	log₁₀(p) Bonf.
17	<10⁻⁵	120110812	1088457437	52204987	478777113	-1017.9	90687282	2572848574	58729491	1666169866	1.9
17	10⁻⁵–10⁻⁴	82759287	1125808962	35964905	495017195	-697.8	62269418	2601266438	39558239	1685341118	-1984.8
17	10⁻⁴–10⁻³	14263708	1194304541	6165743	524816357	-249.3	10602840	2652933016	6558650	1718340707	-1857.5
17	10⁻³–5×10⁻³	4226963	1204341286	1822854	529159246	-95.7	3130804	2660405052	1937610	1722961747	-535
17	5×10⁻³–10⁻²	1381816	1207186433	595055	530387045	-35.6	1023060	2662512796	631685	1724267672	-192.5
17	10⁻²–5×10⁻²	2108669	1206459580	907486	530074614	-58.3	1557802	2661978054	966869	1723932488	-233.6
17	5×10⁻²–0.1	593847	1207974402	254875	530727225	-20.3	437436	2663098420	272078	1724627279	-58.7
17	0.1–0.5	1518124	1207050125	651322	530330778	-55.3	1112357	2662423499	697886	1724201471	-93
17	>0.5	705035	1207863214	302750	530679350	-23.2	509188	2663026668	323732	1724575625	-13.6
19	<10⁻⁵	43768889	390232357	172315799	1567234550	-2705.5	23644843	650248465	26399045	760345243	-5592.2
19	10⁻⁵–10⁻⁴	30264064	403737182	118724192	1620826157	-2597.3	16560788	657332520	17714943	769029345	-14568.7
19	10⁻⁴–10⁻³	5303586	428697660	20429451	1719120898	-1461.5	2922655	670970653	2968105	783776183	-6249.6
19	10⁻³–5×10⁻³	1576146	432425100	6049817	1733500532	-510.5	868073	673025235	877197	785867091	-1980.7
19	5×10⁻³–10⁻²	516545	433484701	1976871	1737573478	-189.9	284032	673609276	286348	786457940	-667.8
19	10⁻²–5×10⁻²	789667	433211579	3016155	1736534194	-316.1	435869	673457439	436721	786307567	-1109.9
19	5×10⁻²–0.1	223546	433777700	848722	1738701627	-112.5	123729	673769579	122527	786621761	-362.8
19	0.1–0.5	569899	433431347	2169446	1737380903	-260.7	314557	673578751	310318	786433970	-964.6
19	>0.5	266056	433735190	1007785	1738542564	-145.7	146823	673746485	139963	786604325	-641.3
21	<10⁻⁵	27192392	242075170	216084688	1957466907	-1432	21175060	561814713	10041215	332415353	-70434.9
21	10⁻⁵–10⁻⁴	20602630	248664932	148988256	2024563339	-51123	16611487	566378286	6670740	335785828	-155221
21	10⁻⁴–10⁻³	4041105	265226457	25733037	2147818558	-43384.8	3286622	579703151	1142813	341313755	-52045
21	10⁻³–5×10⁻³	1219741	268047821	7625963	2165925632	-15041.5	990931	581998842	340209	342116359	-16271.1
21	5×10⁻³–10⁻²	404484	268863078	2493416	2171058179	-5533.8	329949	582659824	110250	342346318	-5867.5
21	10⁻²–5×10⁻²	631067	268636495	3805822	2169745773	-10080.2	517899	582471874	167376	342289192	-10109.8
21	5×10⁻²–0.1	181530	269086032	1072268	2172479327	-3316.6	150125	582839648	46035	342410533	-3349
21	0.1–0.5	459036	268808526	2739345	2170812250	-7859.8	379883	582609890	112431	342344137	-9209.8
21	>0.5	211154	269056408	1273841	2172277754	-3361.3	177385	582812388	43463	342413105	-6176.2
31	<10⁻⁵	9703712	87197501	243277080	2199542077	-68.1	8462015	218968825	3107469	118049799	-71470.2
31	10⁻⁵–10⁻⁴	8036175	88865038	169590886	2273228271	-56767.9	7264677	220166163	2077424	119079844	-144075
31	10⁻⁴–10⁻³	1683141	95218072	29774142	2413045015	-44415.9	1515724	225915116	363653	120793615	-42951.7
31	10⁻³–5×10⁻³	516597	96384616	8845704	2433973453	-16115.2	463397	226967443	109585	121047683	-13428.7
31	5×10⁻³–10⁻²	172588	96728625	2897900	2439921257	-5929.6	155413	227275427	35538	121121730	-4769.3
31	10⁻²–5×10⁻²	274243	96626970	4436889	2438382268	-11235.7	249037	227181803	53769	121103499	-8387.2
31	5×10⁻²–0.1	81555	96819658	1253798	2441565359	-4152.9	74824	227356016	14564	121142704	-2918.8
31	0.1–0.5	201079	96700134	3198381	2439620776	-8879.4	185021	227245819	33135	121124133	-8004.3
31	>0.5	91244	96809969	1484995	2441334162	-3634.1	86187	227344653	9916	121147352	-5497.9
41	<10⁻⁵	4962291	44025904	252980792	2286739578	-330.4	4110902	101517312	1739935	65811056	-47476
41	10⁻⁵–10⁻⁴	4512995	44475200	177627061	2362093309	-78526.4	3993573	101634641	1185423	66365568	-126578
41	10⁻⁴–10⁻³	973252	48014943	31457283	2508263087	-47214.2	861403	104766811	208642	67342349	-37398.9
41	10⁻³–5×10⁻³	294184	48694011	9362301	2530358069	-15100.6	258285	105369929	62747	67488244	-11118.1
41	5×10⁻³–10⁻²	99054	48889141	3070488	2536649882	-5641.3	86909	105541305	20583	67530408	-3871.3
41	10⁻²–5×10⁻²	157665	48830530	4711132	2535009238	-10335.2	139304	105488910	31547	67519444	-6586.7
41	5×10⁻²–0.1	46848	48941347	1335353	2538385017	-3624.9	41747	105586467	8724	67542267	-2174
41	0.1–0.5	117496	48870699	3399460	2536320910	-8642.3	106574	105521640	19137	67531854	-6495
41	>0.5	55351	48932844	1576239	2538144131	-4297	52369	105575845	5521	67545470	-4590.2
51	<10⁻⁵	2351327	20543743	257943083	2330765482	-513.6	1826279	42863246	911037	33564139	-26398
51	10⁻⁵–10⁻⁴	2265299	20629771	182140056	2406568509	-61353	1935588	42753937	637633	33837543	-82760.8
51	10⁻⁴–10⁻³	503186	22391884	32430535	2556278030	-35346.2	434722	44254803	112324	34362852	-25775.2
51	10⁻³–5×10⁻³	149384	22745686	9656485	2579052080	-10288.4	128037	44561488	33344	34441832	-7482.3
51	5×10⁻³–10⁻²	49951	22845119	3169542	2585539023	-3668.5	42981	44646544	10838	34464338	-2607.1
51	10⁻²–5×10⁻²	80966	22814104	4868797	2583839768	-7140.8	69779	44619746	16946	34458230	-4420.5
51	5×10⁻²–0.1	24336	22870734	1382201	2587326364	-2562	21234	44668291	4673	34470503	-1489.6
51	0.1–0.5	62291	22832779	3516956	2585191609	-6681	55489	44634036	10422	34464754	-4482.6
51	>0.5	31008	22864062	1631590	2587076975	-4061.1	28990	44660535	3163	34472013	-3228.8
61	<10⁻⁵	1065540	8988247	260294410	2351309225	-966.4	773928	16740803	451940	16066802	-15055.8
61	10⁻⁵–10⁻⁴	1147246	8906541	184405355	2427198280	-62575.5	961581	16553150	328699	16190043	-62007.5
61	10⁻⁴–10⁻³	269141	9784646	32933721	2578669914	-34870.5	230771	17283960	58651	16460091	-20283.6
61	10⁻³–5×10⁻³	78655	9975132	9805869	2601797766	-9585.1	66658	17448073	17225	16501517	-5732.2
61	5×10⁻³–10⁻²	26330	10027457	3219493	2608384142	-3379.3	22297	17492434	5675	16513067	-1941.9
61	10⁻²–5×10⁻²	41485	10012302	4949763	2606653872	-5696.7	35825	17478906	8317	16510425	-3388.2
61	5×10⁻²–0.1	12824	10040963	1406537	2610197098	-2182.7	11217	17503514	2311	16516431	-1163.7
61	0.1–0.5	32515	10021272	3579247	2608024388	-5490	28879	17485852	5258	16513484	-3261.3
61	>0.5	17124	10036663	1662598	2609941037	-3864	15953	17498778	1706	16517036	-2321.2
71	<10⁻⁵	446897	3726461	261359950	2360297472	-550.4	307448	6380454	200146	6943232	-6838
71	10⁻⁵–10⁻⁴	507592	3665766	185552601	2436104821	-35536	415905	6271997	150249	6993129	-32359.5
71	10⁻⁴–10⁻³	126519	4046839	33202862	2588454560	-22494.9	107169	6580733	27770	7115608	-11436.3
71	10⁻³–5×10⁻³	36916	4136442	9884524	2611772898	-6191.8	30979	6656923	7985	7135393	-3297.4
71	5×10⁻³–10⁻²	12403	4160955	3245823	2618411599	-2194.7	10489	6677413	2566	7140812	-1162.6
71	10⁻²–5×10⁻²	19971	4153387	4991248	2616666174	-3944	17042	6670860	3899	7139479	-1989.1
71	5×10⁻²–0.1	5937	4167421	1419361	2620238061	-1294.7	5075	6682827	1134	7142244	-601.5
71	0.1–0.5	15807	4157551	3611762	2618045660	-3808.9	13897	6674005	2483	7140895	-1898.3
71	>0.5	8677	4164681	1679722	2619977700	-2913.1	8044	6679858	828	7142550	-1381.8
81	<10⁻⁵	198583	1537895	261806847	2364023933	-901.5	133643	2566815	91483	2930226	-3024.8
81	10⁻⁵–10⁻⁴	242159	1494319	186060193	2439770587	-26916.7	198556	2501902	71214	2950495	-17205.4
81	10⁻⁴–10⁻³	64062	1672416	33329381	2592501399	-17586.7	54475	2645983	13505	3008204	-6504.8
81	10⁻³–5×10⁻³	18727	1717751	9921440	2615909340	-4907.8	15846	2684612	3840	3017869	-1908.6
81	5×10⁻³–10⁻²	6275	1730203	3258226	2622572554	-1709.4	5244	2695214	1308	3020401	-616.1
81	10⁻²–5×10⁻²	10043	1726435	5011219	2620819561	-2966.5	8531	2691927	1975	3019734	-1060.4
81	5×10⁻²–0.1	3068	1733410	1425298	2624405482	-1038.6	2663	2697795	541	3021168	-359.9
81	0.1–0.5	8104	1728374	3627569	2622203211	-2943.4	7230	2693228	1160	3020549	-1112.1
81	>0.5	4530	1731948	1688399	2624142381	-2260.9	4219	2696239	392	3021317	-788.9
91	<10⁻⁵	195297	1412048	262005430	2365561828	-1844.5	133329	2378875	71733	2238098	-3111.1
91	10⁻⁵–10⁻⁴	241219	1366126	186302352	2441264906	-33168.5	198366	2313838	57331	2252500	-15253.9
91	10⁻⁴–10⁻³	68988	1538357	33393443	2594173815	-25338	58962	2453242	11273	2298558	-6291.6
91	10⁻³–5×10⁻³	20201	1587144	9940167	2617627091	-7132.8	17182	2495022	3117	2306714	-1878.7
91	5×10⁻³–10⁻²	6836	1600509	3264501	2624302757	-2543.7	5774	2506430	1076	2308755	-618.2
91	10⁻²–5×10⁻²	11095	1596250	5021262	2622545996	-4549.3	9530	2502674	1603	2308228	-1089.5
91	5×10⁻²–0.1	3472	1603873	1428366	2626138892	-1674	3037	2509167	438	2309393	-376.4
91	0.1–0.5	8910	1598435	3635673	2623931585	-4359.6	7991	2504213	935	2308896	-1089.6
91	>0.5	5142	1602203	1692929	2625874329	-3526.7	4837	2507367	305	2309526	-788.5
