## SupplementaryTables 1-21 for "Sequence architecture shapes human allele frequencies through ectopic gene conversion": SupplementaryTable_10.xlsx

### Sheet: Supplementary Table 10
Supplementary Table 10: De novo mutation enrichment at gene conversion-compatible positions.
		Positional enrichment (2×2 table)					Concordance (2×2 table)
k	AF bin	Var ∩ GC	NoVar ∩ GC	Var ∩ nonGC	NoVar ∩ nonGC	log₁₀(p) Bonf.	Concor. var	Concor. no var	Discord. var	Discord. no var	log₁₀(p) Bonf.
17	<10⁻⁵	296442	1227109793	127315	540243877	-10.9	216796	2705454135	138833	1752293651	-1.1
17	10⁻⁵–10⁻⁴	48160	1227358075	21426	540349766	1.3	35951	2705634980	20163	1752412321	-57.6
17	10⁻⁴–10⁻³	13761	1227392474	5803	540365389	-0.3	10674	2705660257	5520	1752426964	-39.4
17	10⁻³–5×10⁻³	3949	1227402286	1612	540369580	0	3049	2705667882	1573	1752430911	-10.7
17	5×10⁻³–10⁻²	1326	1227404909	554	540370638	1.4	1052	2705669879	515	1752431969	-4.7
17	10⁻²–5×10⁻²	2263	1227403972	998	540370194	1.9	1734	2705669197	978	1752431506	-1.3
17	5×10⁻²–0.1	788	1227405447	366	540370826	1.6	600	2705670331	337	1752432147	0.5
17	0.1–0.5	2001	1227404234	946	540370246	0.8	1567	2705669364	896	1752431588	-0.6
17	>0.5	213	1227406022	105	540371087	1.5	164	2705670767	95	1752432389	1.6
19	<10⁻⁵	107722	440707112	423757	1767353670	-5.8	56595	684894876	62056	799164784	-24
19	10⁻⁵–10⁻⁴	17024	440797810	69586	1767707841	0.4	9697	684941774	8554	799218286	-77.1
19	10⁻⁴–10⁻³	5387	440809447	19564	1767757863	-8	3397	684948074	2486	799224354	-68.4
19	10⁻³–5×10⁻³	1619	440813215	5561	1767771866	-5.4	1081	684950390	698	799226142	-32.3
19	5×10⁻³–10⁻²	563	440814271	1880	1767775547	-1.9	393	684951078	244	799226596	-12.4
19	10⁻²–5×10⁻²	1073	440813761	3261	1767774166	-12.5	762	684950709	461	799226379	-27
19	5×10⁻²–0.1	355	440814479	1154	1767776273	-1.3	290	684951181	138	799226702	-16.4
19	0.1–0.5	1006	440813828	2947	1767774480	-15.2	686	684950785	455	799226385	-18.5
19	>0.5	101	440814733	318	1767777109	0.5	73	684951398	39	799226801	-2.1
21	<10⁻⁵	71136	274523308	531479	2208060782	-73.5	55298	594712094	23474	349223658	-379.7
21	10⁻⁵–10⁻⁴	15104	274579340	86610	2208505651	-322.5	13235	594754157	2694	349244438	-598.2
21	10⁻⁴–10⁻³	6412	274588032	24951	2208567310	-609.7	5777	594761615	978	349246154	-318.6
21	10⁻³–5×10⁻³	2528	274591916	7180	2208585081	-480.6	2410	594764982	283	349246849	-175.4
21	5×10⁻³–10⁻²	1018	274593426	2443	2208589818	-256.7	974	594766418	119	349247013	-68.6
21	10⁻²–5×10⁻²	2112	274592332	4334	2208587927	-670	2085	594765307	240	349246892	-153.4
21	5×10⁻²–0.1	902	274593542	1509	2208590752	-368.9	888	594766504	114	349247018	-60.4
21	0.1–0.5	1946	274592498	3953	2208588308	-625.8	1877	594765515	253	349246879	-124.5
21	>0.5	245	274594199	419	2208591842	-96.8	231	594767161	30	349247102	-14.7
31	<10⁻⁵	28487	99180732	602615	2482584090	-167.2	24528	232569422	7813	124193030	-350.8
31	10⁻⁵–10⁻⁴	7548	99201671	101714	2483084991	-603.6	7147	232586803	848	124199995	-447.8
31	10⁻⁴–10⁻³	3560	99205659	31363	2483155342	-827.9	3361	232590589	338	124200505	-232.7
31	10⁻³–5×10⁻³	1565	99207654	9708	2483176997	-667.4	1492	232592458	140	124200703	-106.7
31	5×10⁻³–10⁻²	667	99208552	3461	2483183244	-367.1	629	232593321	58	124200785	-44.8
31	10⁻²–5×10⁻²	1536	99207683	6446	2483180259	-1112.1	1441	232592509	149	124200694	-97.7
31	5×10⁻²–0.1	649	99208570	2411	2483184294	-541.4	606	232593344	71	124200772	-37.4
31	0.1–0.5	1551	99207668	5899	2483180806	-1261.2	1490	232592460	135	124200708	-108.5
31	>0.5	171	99209048	664	2483186041	-134.4	163	232593787	16	124200827	-10.2
41	<10⁻⁵	14870	50183797	631102	2581764822	-116.6	12308	108056317	4345	69308326	-255.7
41	10⁻⁵–10⁻⁴	5080	50193587	109262	2582286662	-853.4	4858	108063767	481	69312190	-439.8
41	10⁻⁴–10⁻³	2332	50196335	34923	2582361001	-818.9	2232	108066393	184	69312487	-217.5
41	10⁻³–5×10⁻³	994	50197673	11273	2582384651	-545.9	943	108067682	94	69312577	-84.4
41	5×10⁻³–10⁻²	410	50198257	4128	2582391796	-266.5	391	108068234	41	69312630	-33.5
41	10⁻²–5×10⁻²	1091	50197576	7982	2582387942	-1077.1	1043	108067582	112	69312559	-90.1
41	5×10⁻²–0.1	465	50198202	3060	2582392864	-519.7	435	108068190	57	69312614	-32.9
41	0.1–0.5	1109	50197558	7450	2582388474	-1212.1	1064	108067561	119	69312552	-90
41	>0.5	122	50198545	835	2582395089	-128.9	117	108068508	9	69312662	-10.4
51	<10⁻⁵	7394	23467962	645972	2631948619	-98.9	5790	45723176	2323	35392901	-160.6
51	10⁻⁵–10⁻⁴	2886	23472470	114342	2632480249	-723.1	2685	45726281	314	35394910	-290.6
51	10⁻⁴–10⁻³	1294	23474062	37255	2632557336	-583.6	1230	45727736	104	35395120	-150.5
51	10⁻³–5×10⁻³	557	23474799	12267	2632582324	-379.4	527	45728439	50	35395174	-61.3
51	5×10⁻³–10⁻²	278	23475078	4538	2632590053	-283.8	257	45728709	27	35395197	-28.1
51	10⁻²–5×10⁻²	693	23474663	9073	2632585518	-932.6	643	45728323	73	35395151	-69.8
51	5×10⁻²–0.1	298	23475058	3525	2632591066	-450.7	272	45728694	34	35395190	-27.5
51	0.1–0.5	742	23474614	8559	2632586032	-1158.4	673	45728293	90	35395134	-67.4
51	>0.5	86	23475270	957	2632593634	-137.8	85	45728881	7	35395217	-9.2
61	<10⁻⁵	3610	10313693	653366	2655416581	-97.2	2723	17925940	1176	16971654	-115
61	10⁻⁵–10⁻⁴	1624	10315679	117228	2655952719	-641.7	1511	17927152	178	16972652	-212.3
61	10⁻⁴–10⁻³	734	10316569	38549	2656031398	-484.8	695	17927968	58	16972772	-108.8
61	10⁻³–5×10⁻³	312	10316991	12824	2656057123	-291.1	295	17928368	28	16972802	-43.8
61	5×10⁻³–10⁻²	135	10317168	4816	2656065131	-151	133	17928530	9	16972821	-20.9
61	10⁻²–5×10⁻²	339	10316964	9766	2656060181	-499.6	314	17928349	29	16972801	-47.1
61	5×10⁻²–0.1	153	10317150	3823	2656066124	-266.1	143	17928520	11	16972819	-21.8
61	0.1–0.5	402	10316901	9301	2656060646	-769	378	17928285	34	16972796	-57.4
61	>0.5	50	10317253	1043	2656068904	-105.1	46	17928617	4	16972826	-5.7
71	<10⁻⁵	1600	4288592	656976	2665730274	-59.7	1183	6850446	522	7354333	-65.6
71	10⁻⁵–10⁻⁴	815	4289377	118852	2666268398	-437.9	745	6850884	90	7354765	-121.2
71	10⁻⁴–10⁻³	434	4289758	39283	2666347967	-465.7	420	6851209	26	7354829	-80.9
71	10⁻³–5×10⁻³	157	4290035	13136	2666374114	-185.6	149	6851480	10	7354845	-27.4
71	5×10⁻³–10⁻²	71	4290121	4951	2666382299	-104.6	66	6851563	9	7354846	-9
71	10⁻²–5×10⁻²	192	4290000	10105	2666377145	-402.3	185	6851444	10	7354845	-35.7
71	5×10⁻²–0.1	81	4290111	3976	2666383274	-182.3	75	6851554	6	7354849	-12.5
71	0.1–0.5	181	4290011	9703	2666377547	-371	169	6851460	14	7354841	-29.8
71	>0.5	18	4290174	1093	2666386157	-29.3	17	6851612	1	7354854	-1.7
81	<10⁻⁵	704	1788872	658576	2670018866	-33	519	2770408	235	3119517	-30.3
81	10⁻⁵–10⁻⁴	398	1789178	119667	2670557775	-271.5	367	2770560	42	3119710	-64
81	10⁻⁴–10⁻³	243	1789333	39717	2670637725	-377.7	223	2770704	25	3119727	-38.7
81	10⁻³–5×10⁻³	82	1789494	13293	2670664149	-127.2	77	2770850	7	3119745	-13.3
81	5×10⁻³–10⁻²	46	1789530	5022	2670672420	-113	44	2770883	2	3119750	-8
81	10⁻²–5×10⁻²	105	1789471	10297	2670667145	-296.5	103	2770824	4	3119748	-21.3
81	5×10⁻²–0.1	39	1789537	4057	2670673385	-100.8	39	2770888	0	3119752	-8
81	0.1–0.5	109	1789467	9884	2670667558	-336.3	104	2770823	7	3119745	-19.8
81	>0.5	9	1789567	1111	2670676331	-16.5	8	2770919	1	3119751	0.4
91	<10⁻⁵	813	1671225	659280	2671807738	-83.6	624	2591692	189	2423609	-43.5
91	10⁻⁵–10⁻⁴	401	1671637	120065	2672346953	-304.8	372	2591944	29	2423769	-57.9
91	10⁻⁴–10⁻³	243	1671795	39960	2672427058	-408.2	232	2592084	11	2423787	-39.4
91	10⁻³–5×10⁻³	130	1671908	13375	2672453643	-376.9	122	2592194	8	2423790	-18.9
91	5×10⁻³–10⁻²	56	1671982	5068	2672461950	-185.1	53	2592263	3	2423795	-7.6
91	10⁻²–5×10⁻²	138	1671900	10402	2672456616	-564.9	135	2592181	3	2423795	-24.3
91	5×10⁻²–0.1	55	1671983	4096	2672462922	-225.2	55	2592261	0	2423798	-9.8
91	0.1–0.5	177	1671861	9993	2672457025	-989.1	167	2592149	10	2423788	-26.9
91	>0.5	20	1672018	1120	2672465898	-107.1	18	2592298	2	2423796	-0.9
