## SupplementaryTables 1-21 for "Sequence architecture shapes human allele frequencies through ectopic gene conversion": SupplementaryTable_11.xlsx

### Sheet: Supplementary Table 11
Supplementary Table 11: De novo mutation enrichment outside segmental duplications.
		Positional enrichment (2×2 table)					Concordance (2×2 table)
k	AF bin	Var ∩ GC	NoVar ∩ GC	Var ∩ nonGC	NoVar ∩ nonGC	log₁₀(p) Bonf.	Concor. var	Concor. no var	Discord. var	Discord. no var	log₁₀(p) Bonf.
17	<10⁻⁵	290235	1204133868	124434	529166040	-10.5	212187	2653843756	135859	1718799421	-1.1
17	10⁻⁵–10⁻⁴	47117	1204376986	20942	529269532	1.2	35186	2654020757	19712	1718915568	-57.1
17	10⁻⁴–10⁻³	13414	1204410689	5638	529284836	-0.3	10427	2654045516	5358	1718929922	-40.6
17	10⁻³–5×10⁻³	3802	1204420301	1531	529288943	-0.4	2942	2654053001	1513	1718933767	-10.6
17	5×10⁻³–10⁻²	1240	1204422863	526	529289948	1.7	989	2654054954	481	1718934799	-4.6
17	10⁻²–5×10⁻²	2072	1204422031	906	529289568	1.9	1591	2654054352	900	1718934380	-0.9
17	5×10⁻²–0.1	690	1204423413	307	529290167	1.9	536	2654055407	290	1718934990	0.1
17	0.1–0.5	1719	1204422384	830	529289644	0.4	1362	2654054581	765	1718934515	-0.8
17	>0.5	181	1204423922	88	529290386	1.6	145	2654055798	79	1718935201	1.3
19	<10⁻⁵	105394	432309834	414669	1733299908	-5.4	55275	671230128	60742	783825242	-22.4
19	10⁻⁵–10⁻⁴	16690	432398538	68059	1733646518	0.7	9490	671275913	8389	783877595	-74.8
19	10⁻⁴–10⁻³	5230	432409998	19052	1733695525	-7.1	3286	671282117	2428	783883556	-63.9
19	10⁻³–5×10⁻³	1559	432413669	5333	1733709244	-5.5	1035	671284368	676	783885308	-29.9
19	5×10⁻³–10⁻²	532	432414696	1766	1733712811	-1.9	368	671285035	235	783885749	-10.6
19	10⁻²–5×10⁻²	995	432414233	2978	1733711599	-12.9	707	671284696	430	783885554	-24.6
19	5×10⁻²–0.1	321	432414907	997	1733713580	-2.2	264	671285139	124	783885860	-15.2
19	0.1–0.5	901	432414327	2549	1733712028	-16.8	624	671284779	406	783885578	-17.8
19	>0.5	88	432415140	269	1733714308	0.5	61	671285342	37	783885947	-0.8
21	<10⁻⁵	68965	267910086	520063	2165609742	-63.2	53526	580282187	22840	340768969	-357.2
21	10⁻⁵–10⁻⁴	14603	267964448	84749	2166045056	-299.3	12788	580322925	2605	340789204	-577.5
21	10⁻⁴–10⁻³	6121	267972930	24282	2166105523	-560.6	5509	580330204	943	340790866	-300.6
21	10⁻³–5×10⁻³	2403	267976648	6892	2166122913	-453.4	2295	580333418	269	340791540	-167.2
21	5×10⁻³–10⁻²	956	267978095	2298	2166127507	-242.6	911	580334802	115	340791694	-62.7
21	10⁻²–5×10⁻²	1976	267977075	3973	2166125832	-649.6	1956	580333757	226	340791583	-143.6
21	5×10⁻²–0.1	822	267978229	1318	2166128487	-355.3	810	580334903	105	340791704	-54.6
21	0.1–0.5	1780	267977271	3450	2166126355	-613.9	1720	580333993	233	340791576	-113.6
21	>0.5	224	267978827	357	2166129448	-96.6	211	580335502	29	340791780	-12.7
31	<10⁻⁵	27388	96468974	589028	2433519828	-144.4	23642	226569166	7506	120604860	-337.4
31	10⁻⁵–10⁻⁴	7290	96489072	99352	2434009504	-576.6	6911	226585897	814	120611552	-432.9
31	10⁻⁴–10⁻³	3387	96492975	30403	2434078453	-771.2	3201	226589607	321	120612045	-220.9
31	10⁻³–5×10⁻³	1465	96494897	9295	2434099561	-611.4	1389	226591419	135	120612231	-97
31	5×10⁻³–10⁻²	622	96495740	3254	2434105602	-342.5	588	226592220	53	120612313	-42.1
31	10⁻²–5×10⁻²	1431	96494931	5949	2434102907	-1059.3	1342	226591466	142	120612224	-89.3
31	5×10⁻²–0.1	591	96495771	2140	2434106716	-512.6	552	226592256	65	120612301	-33.6
31	0.1–0.5	1395	96494967	5230	2434103626	-1165.2	1340	226591468	125	120612241	-95.6
31	>0.5	155	96496207	581	2434108275	-128.1	148	226592660	15	120612351	-8.9
41	<10⁻⁵	14269	48804179	616416	2529988802	-100.4	11788	105282407	4208	67306718	-234.7
41	10⁻⁵–10⁻⁴	4900	48813548	106642	2530498576	-815.2	4686	105289509	462	67310464	-423.1
41	10⁻⁴–10⁻³	2230	48816218	33790	2530571428	-777.7	2135	105292060	178	67310748	-206.2
41	10⁻³–5×10⁻³	934	48817514	10760	2530594458	-507.1	887	105293308	88	67310838	-79.1
41	5×10⁻³–10⁻²	387	48818061	3876	2530601342	-256.2	369	105293826	37	67310889	-32.1
41	10⁻²–5×10⁻²	1001	48817447	7380	2530597838	-989	952	105293243	111	67310815	-78.3
41	5×10⁻²–0.1	414	48818034	2731	2530602487	-465.7	387	105293808	54	67310872	-27.8
41	0.1–0.5	1018	48817430	6625	2530598593	-1165.8	978	105293217	111	67310815	-81.6
41	>0.5	112	48818336	736	2530604482	-125.2	107	105294088	8	67310918	-9.5
51	<10⁻⁵	7066	22813997	630685	2578792981	-84.4	5535	44544336	2226	34364645	-151
51	10⁻⁵–10⁻⁴	2778	22818285	111542	2579312124	-688.3	2585	44547286	300	34366571	-279.5
51	10⁻⁴–10⁻³	1235	22819828	36020	2579387646	-552.4	1171	44548700	103	34366768	-140.8
51	10⁻³–5×10⁻³	509	22820554	11694	2579411972	-329.7	481	44549390	48	34366823	-54.6
51	5×10⁻³–10⁻²	255	22820808	4263	2579419403	-255	236	44549635	24	34366847	-25.9
51	10⁻²–5×10⁻²	643	22820420	8381	2579415285	-878.5	595	44549276	71	34366800	-62.7
51	5×10⁻²–0.1	270	22820793	3145	2579420521	-419.5	247	44549624	31	34366840	-24.7
51	0.1–0.5	646	22820417	7643	2579416023	-988.8	584	44549287	83	34366788	-56.1
51	>0.5	77	22820986	848	2579422818	-125.8	77	44549794	6	34366865	-8.3
61	<10⁻⁵	3426	10016935	637751	2601606978	-82.2	2580	17451325	1127	16466796	-105.4
61	10⁻⁵–10⁻⁴	1568	10018793	114320	2602130409	-618.3	1463	17452442	168	16467755	-206.7
61	10⁻⁴–10⁻³	687	10019674	37255	2602207474	-438.1	648	17453257	57	16467866	-99.5
61	10⁻³–5×10⁻³	296	10020065	12203	2602232526	-278.3	279	17453626	27	16467896	-40.9
61	5×10⁻³–10⁻²	125	10020236	4518	2602240211	-138.9	124	17453781	7	16467916	-20
61	10⁻²–5×10⁻²	303	10020058	9024	2602235705	-433.2	278	17453627	29	16467894	-39.7
61	5×10⁻²–0.1	133	10020228	3415	2602241314	-226	123	17453782	11	16467912	-17.7
61	0.1–0.5	342	10020019	8289	2602236440	-626.1	320	17453585	32	16467891	-46.6
61	>0.5	41	10020320	925	2602243804	-79.1	37	17453868	4	16467919	-3.9
71	<10⁻⁵	1509	4155785	641177	2611623913	-49.9	1107	6657499	506	7118441	-57
71	10⁻⁵–10⁻⁴	788	4156506	115888	2612149202	-425.1	719	6657887	89	7118858	-115.3
71	10⁻⁴–10⁻³	407	4156887	37942	2612227148	-426	394	6658212	25	7118922	-75.1
71	10⁻³–5×10⁻³	134	4157160	12499	2612252591	-139	129	6658477	7	7118940	-24.4
71	5×10⁻³–10⁻²	66	4157228	4643	2612260447	-97.3	62	6658544	8	7118939	-8.5
71	10⁻²–5×10⁻²	179	4157115	9327	2612255763	-384.2	172	6658434	10	7118937	-32.6
71	5×10⁻²–0.1	67	4157227	3548	2612261542	-139.3	61	6658545	6	7118941	-9.3
71	0.1–0.5	165	4157129	8631	2612256459	-352.3	153	6658453	14	7118933	-26
71	>0.5	17	4157277	966	2612264124	-30.3	16	6658590	1	7118946	-1.4
81	<10⁻⁵	657	1727416	642686	2615779698	-26.7	477	2684889	230	3008396	-24.4
81	10⁻⁵–10⁻⁴	388	1727685	116676	2616305708	-270.4	359	2685007	40	3008586	-62.7
81	10⁻⁴–10⁻³	230	1727843	38349	2616384035	-355	211	2685155	24	3008602	-36.1
81	10⁻³–5×10⁻³	73	1728000	12633	2616409751	-106	68	2685298	7	3008619	-11
81	5×10⁻³–10⁻²	46	1728027	4709	2616417675	-123.8	44	2685322	2	3008624	-8
81	10⁻²–5×10⁻²	92	1727981	9506	2616412878	-248.5	91	2685275	3	3008623	-18.9
81	5×10⁻²–0.1	27	1728046	3615	2616418769	-51.8	27	2685339	0	3008626	-5
81	0.1–0.5	95	1727978	8796	2616413588	-290.6	90	2685276	7	3008619	-16.3
81	>0.5	9	1728064	983	2616421401	-19.6	8	2685358	1	3008625	0.4
91	<10⁻⁵	704	1596026	643343	2617507114	-52.9	523	2493550	181	2295936	-29.3
91	10⁻⁵–10⁻⁴	380	1596350	117064	2618033393	-287.5	354	2493719	26	2296091	-54.8
91	10⁻⁴–10⁻³	218	1596512	38579	2618111878	-345	207	2493866	11	2296106	-33.8
91	10⁻³–5×10⁻³	116	1596614	12706	2618137751	-322.1	109	2493964	7	2296110	-16.5
91	5×10⁻³–10⁻²	41	1596689	4755	2618145702	-104.4	38	2494035	3	2296114	-4.4
91	10⁻²–5×10⁻²	103	1596627	9598	2618140859	-342.6	100	2493973	3	2296114	-16.9
91	5×10⁻²–0.1	36	1596694	3642	2618146815	-106.7	36	2494037	0	2296117	-5.7
91	0.1–0.5	107	1596623	8891	2618141566	-404.1	98	2493975	9	2296108	-13.3
91	>0.5	16	1596714	992	2618149465	-77.8	14	2494059	2	2296115	-0.1
