## SupplementaryTables 1-21 for "Sequence architecture shapes human allele frequencies through ectopic gene conversion": SupplementaryTable_12.xlsx

### Sheet: Supplementary Table 12
Supplementary Table 12: De novo mutation enrichment by parent of origin (autosomes only).
(a) Paternally derived de novo mutations
		Positional enrichment (2×2 table)					Concordance (2×2 table)
k	AF bin	Var ∩ GC	NoVar ∩ GC	Var ∩ nonGC	NoVar ∩ nonGC	log₁₀(p) Bonf.	Concor. var	Concor. no var	Discord. var	Discord. no var	log₁₀(p) Bonf.
17	<10⁻⁵	82541	1166152429	35804	514766702	-4.2	59693	2566944884	38941	1665017713	-2.4
17	10⁻⁵–10⁻⁴	14271	1166220699	6386	514796120	-2.4	10539	2566994038	6018	1665050636	-16.5
17	10⁻⁴–10⁻³	4014	1166230956	1725	514800781	-2.4	3057	2567001520	1608	1665055046	-12.9
17	10⁻³–5×10⁻³	1094	1166233876	492	514802014	-2.1	850	2567003727	439	1665056215	-5.9
17	5×10⁻³–10⁻²	401	1166234569	160	514802346	-2.5	307	2567004270	166	1665056488	-3.1
17	10⁻²–5×10⁻²	629	1166234341	291	514802215	-2.2	456	2567004121	278	1665056376	-2.3
17	5×10⁻²–0.1	230	1166234740	107	514802399	-2.1	155	2567004422	112	1665056542	-2.3
17	0.1–0.5	646	1166234324	309	514802197	-2.5	531	2567004046	267	1665056387	-5.1
17	>0.5	68	1166234902	34	514802472	-2.2	54	2567004523	33	1665056621	-2
19	<10⁻⁵	29583	417647080	118345	1680919131	-2.4	15259	647603246	17111	757276287	-5.7
19	10⁻⁵–10⁻⁴	4970	417671693	20657	1681016819	-3.3	2816	647615689	2478	757290920	-26.3
19	10⁻⁴–10⁻³	1504	417675159	5739	1681031737	-3.1	939	647617566	702	757292696	-20.7
19	10⁻³–5×10⁻³	458	417676205	1586	1681035890	-4.3	296	647618209	206	757293192	-10
19	5×10⁻³–10⁻²	157	417676506	561	1681036915	-2.6	104	647618401	73	757293325	-5
19	10⁻²–5×10⁻²	291	417676372	920	1681036556	-5.4	228	647618277	112	757293286	-15.8
19	5×10⁻²–0.1	93	417676570	337	1681037139	-2.3	76	647618429	35	757293363	-7.4
19	0.1–0.5	310	417676353	955	1681036521	-6.3	194	647618311	156	757293242	-5.2
19	>0.5	35	417676628	102	1681037374	-2.9	26	647618479	15	757293383	-3.4
21	<10⁻⁵	18346	257744910	147928	2098566211	-2.6	13974	558973810	6288	327475737	-69.2
21	10⁻⁵–10⁻⁴	3993	257759263	25627	2098688512	-45.8	3457	558984327	752	327481273	-146.1
21	10⁻⁴–10⁻³	1616	257761640	7243	2098706896	-108.5	1445	558986339	257	327481768	-78.8
21	10⁻³–5×10⁻³	617	257762639	2044	2098712095	-92.1	575	558987209	79	327481946	-40.6
21	5×10⁻³–10⁻²	221	257763035	718	2098713421	-36.1	207	558987577	29	327481996	-16.1
21	10⁻²–5×10⁻²	494	257762762	1211	2098712928	-126.6	484	558987300	63	327481962	-35.9
21	5×10⁻²–0.1	224	257763032	430	2098713709	-82	216	558987568	29	327481996	-17.1
21	0.1–0.5	567	257762689	1265	2098712874	-166.6	538	558987246	84	327481941	-34.8
21	>0.5	60	257763196	137	2098714002	-19.3	54	558987730	12	327482013	-4.6
31	<10⁻⁵	6975	93438229	166274	2356311121	-7.3	5964	219645969	1968	116646941	-77.4
31	10⁻⁵–10⁻⁴	1950	93443254	29620	2356447775	-107.6	1866	219650067	205	116648704	-125.2
31	10⁻⁴–10⁻³	853	93444351	8859	2356468536	-145.1	809	219651124	80	116648829	-59.2
31	10⁻³–5×10⁻³	351	93444853	2661	2356474734	-112.5	334	219651599	28	116648881	-28
31	5×10⁻³–10⁻²	150	93445054	939	2356476456	-66.6	144	219651789	12	116648897	-13.5
31	10⁻²–5×10⁻²	378	93444826	1705	2356475690	-256	347	219651586	45	116648864	-23.1
31	5×10⁻²–0.1	143	93445061	654	2356476741	-96.7	133	219651800	14	116648895	-11.5
31	0.1–0.5	448	93444756	1832	2356475563	-341.1	422	219651511	44	116648865	-31.3
31	>0.5	55	93445149	197	2356477198	-50.5	52	219651881	7	116648902	-5.4
41	<10⁻⁵	3718	47426785	173249	2449749350	-11.2	3081	102226435	1090	65409462	-66.4
41	10⁻⁵–10⁻⁴	1356	47429147	31570	2449891029	-192.2	1286	102228230	138	65410414	-114.9
41	10⁻⁴–10⁻³	602	47429901	9712	2449912887	-189.4	570	102228946	55	65410497	-55.1
41	10⁻³–5×10⁻³	261	47430242	3012	2449919587	-143.5	253	102229263	18	65410534	-28.7
41	5×10⁻³–10⁻²	108	47430395	1089	2449921510	-73.3	106	102229410	8	65410544	-13.3
41	10⁻²–5×10⁻²	246	47430257	2083	2449920516	-206.2	233	102229283	24	65410528	-23.4
41	5×10⁻²–0.1	109	47430394	797	2449921802	-110.6	106	102229410	9	65410543	-12.8
41	0.1–0.5	297	47430206	2280	2449920319	-280.8	291	102229225	24	65410528	-31.2
41	>0.5	38	47430465	252	2449922347	-44.3	36	102229480	5	65410547	-5.1
51	<10⁻⁵	1829	22170554	176967	2497176135	-11.9	1423	43189542	590	33425744	-39.5
51	10⁻⁵–10⁻⁴	764	22171619	32926	2497320176	-164.7	714	43190251	74	33426260	-84.6
51	10⁻⁴–10⁻³	347	22172036	10314	2497342788	-152.6	330	43190635	28	33426306	-43.4
51	10⁻³–5×10⁻³	139	22172244	3273	2497349829	-89.2	131	43190834	11	33426323	-18.8
51	5×10⁻³–10⁻²	66	22172317	1197	2497351905	-61.6	62	43190903	6	33426328	-9.8
51	10⁻²–5×10⁻²	156	22172227	2329	2497350773	-182.4	150	43190815	11	33426323	-21.9
51	5×10⁻²–0.1	71	22172312	906	2497352196	-101	65	43190900	7	33426327	-9.8
51	0.1–0.5	208	22172175	2577	2497350525	-302.9	197	43190768	19	33426315	-25.9
51	>0.5	23	22172360	290	2497352812	-34.1	21	43190944	3	33426331	-4.3
61	<10⁻⁵	875	9723007	178796	2519346689	-13.6	656	16875169	296	16010732	-28.5
61	10⁻⁵–10⁻⁴	429	9723453	33690	2519491795	-150.4	399	16875426	52	16010976	-57
61	10⁻⁴–10⁻³	181	9723701	10661	2519514824	-104.2	171	16875654	18	16011010	-27.9
61	10⁻³–5×10⁻³	75	9723807	3412	2519522073	-64	75	16875750	6	16011022	-14.6
61	5×10⁻³–10⁻²	40	9723842	1263	2519524222	-55	39	16875786	4	16011024	-8.2
61	10⁻²–5×10⁻²	73	9723809	2485	2519523000	-90.4	64	16875761	10	16011018	-10.5
61	5×10⁻²–0.1	30	9723852	977	2519524508	-40.2	29	16875796	1	16011027	-7.7
61	0.1–0.5	125	9723757	2785	2519522700	-253.8	115	16875710	14	16011014	-18.7
61	>0.5	20	9723862	313	2519525172	-59.8	18	16875807	2	16011026	-4.9
71	<10⁻⁵	405	4027608	179671	2529069696	-13.5	295	6414936	136	6915537	-18.3
71	10⁻⁵–10⁻⁴	210	4027803	34119	2529215248	-99	196	6415035	24	6915649	-34.9
71	10⁻⁴–10⁻³	123	4027890	10842	2529238525	-141.2	118	6415113	7	6915666	-26
71	10⁻³–5×10⁻³	38	4027975	3487	2529245880	-42.7	35	6415196	4	6915669	-8.3
71	5×10⁻³–10⁻²	25	4027988	1303	2529248064	-54.9	20	6415211	5	6915668	-4.5
71	10⁻²–5×10⁻²	52	4027961	2558	2529246809	-120.9	52	6415179	2	6915671	-13.4
71	5×10⁻²–0.1	17	4027996	1007	2529248360	-32.7	15	6415216	2	6915671	-4.6
71	0.1–0.5	67	4027946	2910	2529246457	-178.8	58	6415173	9	6915664	-11.1
71	>0.5	8	4028005	333	2529249034	-22.5	7	6415224	1	6915672	-3.2
81	<10⁻⁵	178	1671601	180076	2533097304	-9.1	134	2579296	58	2919451	-11.4
81	10⁻⁵–10⁻⁴	97	1671682	34329	2533243051	-55.4	82	2579348	20	2919489	-12.6
81	10⁻⁴–10⁻³	60	1671719	10965	2533266415	-84.9	57	2579373	5	2919504	-13.5
81	10⁻³–5×10⁻³	21	1671758	3525	2533273855	-33.8	20	2579410	2	2919507	-6
81	5×10⁻³–10⁻²	15	1671764	1328	2533276052	-48.7	15	2579415	0	2919509	-5.9
81	10⁻²–5×10⁻²	27	1671752	2610	2533274770	-79.9	24	2579406	3	2919506	-6.5
81	5×10⁻²–0.1	12	1671767	1024	2533276356	-40.4	12	2579418	0	2919509	-5.1
81	0.1–0.5	34	1671745	2977	2533274403	-112.1	31	2579399	4	2919505	-7.7
81	>0.5	3	1671776	341	2533277039	-7.7	3	2579427	0	2919509	-2.6
91	<10⁻⁵	191	1550367	180254	2534768905	-15.6	147	2398395	44	2253088	-13.4
91	10⁻⁵–10⁻⁴	118	1550440	34426	2534914733	-99	110	2398432	8	2253124	-20.5
91	10⁻⁴–10⁻³	71	1550487	11025	2534938134	-133.5	67	2398475	4	2253128	-13.9
91	10⁻³–5×10⁻³	42	1550516	3546	2534945613	-156.5	37	2398505	5	2253127	-7.3
91	5×10⁻³–10⁻²	18	1550540	1343	2534947816	-75.9	18	2398524	0	2253132	-5.9
91	10⁻²–5×10⁻²	52	1550506	2637	2534946522	-332.2	52	2398490	0	2253132	-13.1
91	5×10⁻²–0.1	17	1550541	1036	2534948123	-88.2	17	2398525	0	2253132	-5.7
91	0.1–0.5	69	1550489	3011	2534946148	-515.9	67	2398475	2	2253130	-15
91	>0.5	7	1550551	344	2534948815	-43.2	7	2398535	0	2253132	-3.5
(b) Maternally derived de novo mutations
		Positional enrichment (2×2 table)					Concordance (2×2 table)
k	AF bin	Var ∩ GC	NoVar ∩ GC	Var ∩ nonGC	NoVar ∩ nonGC	log₁₀(p) Bonf.	Concor. var	Concor. no var	Discord. var	Discord. no var	log₁₀(p) Bonf.
17	<10⁻⁵	21836	1166213134	9392	514793114	-3.4	16331	2566988246	10018	1665046636	-6.9
17	10⁻⁵–10⁻⁴	3423	1166231547	1636	514800870	-4	2561	2567002016	1431	1665055223	-7.1
17	10⁻⁴–10⁻³	1111	1166233859	467	514802039	-2.4	856	2567003721	459	1665056195	-4.9
17	10⁻³–5×10⁻³	334	1166234636	159	514802347	-2.3	276	2567004301	125	1665056529	-5
17	5×10⁻³–10⁻²	123	1166234847	57	514802449	-2	91	2567004486	48	1665056606	-2.5
17	10⁻²–5×10⁻²	255	1166234715	144	514802362	-3.6	200	2567004377	111	1665056543	-2.6
17	5×10⁻²–0.1	144	1166234826	66	514802440	-2	113	2567004464	66	1665056588	-2.2
17	0.1–0.5	480	1166234490	227	514802279	-2.3	363	2567004214	223	1665056431	-2.2
17	>0.5	65	1166234905	22	514802484	-2.4	48	2567004529	30	1665056624	-2
19	<10⁻⁵	8276	417668387	31228	1681006248	-8.7	4389	647614116	4733	757288665	-5.9
19	10⁻⁵–10⁻⁴	1239	417675424	5059	1681032417	-2.1	697	647617808	623	757292775	-7.9
19	10⁻⁴–10⁻³	484	417676179	1578	1681035898	-6.2	302	647618203	221	757293177	-8.9
19	10⁻³–5×10⁻³	146	417676517	493	1681036983	-3.1	98	647618407	67	757293331	-5
19	5×10⁻³–10⁻²	44	417676619	180	1681037296	-2	39	647618466	14	757293384	-5.9
19	10⁻²–5×10⁻²	119	417676544	399	1681037077	-3	77	647618428	55	757293343	-4.2
19	5×10⁻²–0.1	76	417676587	210	1681037266	-4.2	50	647618455	38	757293360	-3.2
19	0.1–0.5	229	417676434	707	1681036769	-5.2	162	647618343	101	757293297	-8.2
19	>0.5	28	417676635	87	1681037389	-2.5	21	647618484	9	757293389	-3.8
21	<10⁻⁵	5862	257757394	39504	2098674635	-42.9	4631	558983153	1780	327480245	-53.5
21	10⁻⁵–10⁻⁴	1295	257761961	6298	2098707841	-66.5	1169	558986615	186	327481839	-71.2
21	10⁻⁴–10⁻³	628	257762628	2062	2098712077	-95.4	600	558987184	69	327481956	-47.2
21	10⁻³–5×10⁻³	302	257762954	639	2098713500	-96.8	290	558987494	33	327481992	-24.3
21	5×10⁻³–10⁻²	120	257763136	224	2098713915	-46.6	113	558987671	15	327482010	-10.2
21	10⁻²–5×10⁻²	293	257762963	518	2098713621	-117.6	289	558987495	31	327481994	-25
21	5×10⁻²–0.1	147	257763109	286	2098713853	-53.8	138	558987646	19	327482006	-11.7
21	0.1–0.5	478	257762778	936	2098713203	-167.8	449	558987335	71	327481954	-29.2
21	>0.5	51	257763205	115	2098714024	-17	47	558987737	10	327482015	-4.4
31	<10⁻⁵	2443	93442761	45366	2356432029	-50.7	2163	219649770	560	116648349	-55.1
31	10⁻⁵–10⁻⁴	739	93444465	7593	2356469802	-129.2	727	219651206	64	116648845	-56.6
31	10⁻⁴–10⁻³	406	93444798	2690	2356474705	-161.4	381	219651552	42	116648867	-27.7
31	10⁻³–5×10⁻³	206	93444998	941	2356476454	-138.5	200	219651733	19	116648890	-16.9
31	5×10⁻³–10⁻²	104	93445100	344	2356477051	-102	100	219651833	7	116648902	-10.7
31	10⁻²–5×10⁻²	228	93444976	811	2356476584	-204.6	216	219651717	17	116648892	-19.5
31	5×10⁻²–0.1	110	93445094	433	2356476962	-89.3	109	219651824	9	116648900	-10.9
31	0.1–0.5	367	93444837	1414	2356475981	-299.9	357	219651576	32	116648877	-28.9
31	>0.5	42	93445162	166	2356477229	-35.2	37	219651896	6	116648903	-4.1
41	<10⁻⁵	1288	47429215	47809	2449874790	-33	1106	102228410	327	65410225	-37.3
41	10⁻⁵–10⁻⁴	538	47429965	8332	2449914267	-182.5	511	102229005	50	65410502	-49.3
41	10⁻⁴–10⁻³	288	47430215	3096	2449919503	-175.1	276	102229240	20	65410532	-30.9
41	10⁻³–5×10⁻³	135	47430368	1147	2449921452	-113.7	126	102229390	14	65410538	-13.4
41	5×10⁻³–10⁻²	58	47430445	448	2449922151	-56.1	55	102229461	6	65410546	-7.2
41	10⁻²–5×10⁻²	171	47430332	1039	2449921560	-213.2	166	102229350	13	65410539	-19.2
41	5×10⁻²–0.1	109	47430394	543	2449922056	-168.6	100	102229416	13	65410539	-10.4
41	0.1–0.5	266	47430237	1781	2449920818	-296	254	102229262	28	65410524	-24.6
41	>0.5	31	47430472	208	2449922391	-36	31	102229485	0	65410552	-6.7
51	<10⁻⁵	671	22171712	49097	2497304005	-30.2	540	43190425	185	33426149	-23.9
51	10⁻⁵–10⁻⁴	281	22172102	8870	2497344232	-112.2	266	43190699	29	33426305	-32.6
51	10⁻⁴–10⁻³	155	22172228	3384	2497349718	-110.4	151	43190814	10	33426324	-22.6
51	10⁻³–5×10⁻³	92	22172291	1282	2497351820	-117.7	87	43190878	7	33426327	-13.5
51	5×10⁻³–10⁻²	46	22172337	506	2497352596	-77.8	43	43190922	3	33426331	-8
51	10⁻²–5×10⁻²	113	22172270	1210	2497351892	-194.9	106	43190859	10	33426324	-15.2
51	5×10⁻²–0.1	41	22172342	652	2497352450	-45.7	35	43190930	6	33426328	-5.4
51	0.1–0.5	193	22172190	2047	2497351055	-335.4	177	43190788	22	33426312	-21.4
51	>0.5	30	22172353	239	2497352863	-71.4	31	43190934	2	33426332	-6.5
61	<10⁻⁵	314	9723568	49768	2519475717	-19.6	250	16875575	91	16010937	-17.1
61	10⁻⁵–10⁻⁴	174	9723708	9151	2519516334	-118.6	162	16875663	19	16011009	-25.7
61	10⁻⁴–10⁻³	105	9723777	3539	2519521946	-130.8	101	16875724	5	16011023	-20.4
61	10⁻³–5×10⁻³	55	9723827	1374	2519524111	-98.7	52	16875773	3	16011025	-11.4
61	5×10⁻³–10⁻²	19	9723863	552	2519524933	-29.5	20	16875805	0	16011028	-6.4
61	10⁻²–5×10⁻²	63	9723819	1323	2519524162	-137.2	60	16875765	4	16011024	-12.5
61	5×10⁻²–0.1	21	9723861	693	2519524792	-28.1	20	16875805	1	16011027	-5.8
61	0.1–0.5	107	9723775	2240	2519523245	-233.1	98	16875727	14	16011014	-15.4
61	>0.5	19	9723863	269	2519525216	-62.8	18	16875807	1	16011027	-5.4
71	<10⁻⁵	171	4027842	50082	2529199285	-25.4	129	6415102	49	6915624	-11.8
71	10⁻⁵–10⁻⁴	88	4027925	9325	2529240042	-79.8	82	6415149	7	6915666	-17.6
71	10⁻⁴–10⁻³	45	4027968	3644	2529245723	-58.6	44	6415187	3	6915670	-10.9
71	10⁻³–5×10⁻³	27	4027986	1429	2529247938	-58.2	25	6415206	2	6915671	-7
71	5×10⁻³–10⁻²	11	4028002	571	2529248796	-24.6	11	6415220	1	6915672	-4.2
71	10⁻²–5×10⁻²	36	4027977	1386	2529247981	-109.7	35	6415196	1	6915672	-10
71	5×10⁻²–0.1	16	4027997	714	2529248653	-41.7	15	6415216	1	6915672	-5.1
71	0.1–0.5	52	4027961	2347	2529247020	-133.1	50	6415181	2	6915671	-12.9
71	>0.5	4	4028009	288	2529249079	-7	4	6415227	0	6915673	-2.9
81	<10⁻⁵	75	1671704	50253	2533227127	-14.1	60	2579370	18	2919491	-8.7
81	10⁻⁵–10⁻⁴	64	1671715	9413	2533267967	-117.4	58	2579372	7	2919502	-12.7
81	10⁻⁴–10⁻³	30	1671749	3689	2533273691	-68.1	27	2579403	3	2919506	-7.2
81	10⁻³–5×10⁻³	10	1671769	1456	2533275924	-19.4	11	2579419	0	2919509	-4.9
81	5×10⁻³–10⁻²	4	1671775	582	2533276798	-8.2	3	2579427	1	2919508	-2.2
81	10⁻²–5×10⁻²	11	1671768	1422	2533275958	-24	11	2579419	0	2919509	-4.9
81	5×10⁻²–0.1	16	1671763	730	2533276650	-102.9	16	2579414	0	2919509	-6.2
81	0.1–0.5	43	1671736	2399	2533274981	-229.1	42	2579388	2	2919507	-11.5
81	>0.5	3	1671776	292	2533277088	-8.7	3	2579427	0	2919509	-2.6
91	<10⁻⁵	108	1550450	50328	2534898831	-44.6	99	2398443	9	2253123	-17.7
91	10⁻⁵–10⁻⁴	47	1550511	9477	2534939682	-65	45	2398497	2	2253130	-10.4
91	10⁻⁴–10⁻³	42	1550516	3719	2534945440	-148.7	41	2398501	1	2253131	-10.2
91	10⁻³–5×10⁻³	24	1550534	1466	2534947693	-125.2	23	2398519	1	2253131	-6.4
91	5×10⁻³–10⁻²	9	1550549	586	2534948573	-42.7	9	2398533	0	2253132	-4
91	10⁻²–5×10⁻²	26	1550532	1433	2534947726	-151	26	2398516	0	2253132	-7.6
91	5×10⁻²–0.1	15	1550543	746	2534948413	-95.4	15	2398527	0	2253132	-5.3
91	0.1–0.5	48	1550510	2442	2534946717	-305.4	42	2398500	6	2253126	-7.8
91	>0.5	8	1550550	295	2534948864	-66.1	6	2398536	2	2253130	-2.4
