## SupplementaryTables 1-21 for "Sequence architecture shapes human allele frequencies through ectopic gene conversion": SupplementaryTable_13.xlsx

### Sheet: Supplementary Table 13
Supplementary Table 13: Per-generation ectopic gene conversion rate.
(a) All mappable regions
			De novo mutation counts			Conversion rate					Fold excess (concordant / discordant)			r_gc / μ_eff CI
k	ConcorTotal	DiscorTotal	Concordant	Discordant	Excess	r_gc	lower	upper	μ_eff	r_gc / μ_eff	Estimate	lower	upper	lower	upper
17	2705670931	1752432484	216796	138833	2444.6	7.552e-11	3.071e-11	1.203e-10	6.622e-09	0.01	1.01	1	1.02	0	0.02
19	684951471	799226840	56595	62056	3411.9	4.164e-10	3.399e-10	4.928e-10	6.49e-09	0.06	1.06	1.05	1.08	0.05	0.08
21	594767392	349247132	55298	23474	15321.8	2.153e-09	2.057e-09	2.25e-09	5.618e-09	0.38	1.38	1.36	1.4	0.36	0.4
31	232593950	124200843	24528	7813	9896.4	3.557e-09	3.396e-09	3.717e-09	5.258e-09	0.68	1.68	1.63	1.72	0.63	0.72
41	108068625	69312671	12308	4345	5533.5	4.28e-09	4.051e-09	4.509e-09	5.24e-09	0.82	1.82	1.76	1.88	0.76	0.88
51	45728966	35395224	5790	2323	2788.8	5.098e-09	4.746e-09	5.45e-09	5.486e-09	0.93	1.93	1.84	2.02	0.84	1.02
61	17928663	16972830	2723	1176	1480.8	6.904e-09	6.323e-09	7.484e-09	5.792e-09	1.19	2.19	2.05	2.35	1.05	1.35
71	6851629	7354855	1183	522	696.7	8.5e-09	7.533e-09	9.467e-09	5.933e-09	1.43	2.43	2.19	2.7	1.19	1.7
81	2770927	3119752	519	235	310.3	9.36e-09	7.791e-09	1.093e-08	6.297e-09	1.49	2.49	2.13	2.9	1.13	1.9
91	2592316	2423798	624	189	421.9	1.36e-08	1.177e-08	1.544e-08	6.518e-09	2.09	3.09	2.62	3.63	1.62	2.63
(b) Within segmental duplications
			De novo mutation counts			Conversion rate					Fold excess (concordant / discordant)			r_gc / μ_eff CI
k	ConcorTotal	DiscorTotal	Concordant	Discordant	Excess	r_gc	lower	upper	μ_eff	r_gc / μ_eff	Estimate	lower	upper	lower	upper
17	51614988	33497204	4609	2974	26.4	4.282e-11	0	3.857e-10	7.422e-09	0.01	1.01	0.96	1.05	0†	0.05
19	13666068	15340856	1320	1314	149.5	9.141e-10	3.314e-10	1.497e-09	7.16e-09	0.13	1.13	1.04	1.22	0.04	0.22
21	14431679	8455323	1772	634	689.9	3.996e-09	3.313e-09	4.679e-09	6.268e-09	0.64	1.64	1.5	1.79	0.5	0.79
31	6001142	3588477	886	307	372.6	5.19e-09	4.05e-09	6.33e-09	7.151e-09	0.73	1.73	1.52	1.96	0.52	0.96
41	2774430	2001745	520	137	330.1	9.946e-09	8.294e-09	1.16e-08	5.721e-09	1.74	2.74	2.27	3.31	1.27	2.31
51	1179095	1028353	255	97	143.8	1.019e-08	7.476e-09	1.291e-08	7.885e-09	1.29	2.29	1.81	2.9	0.81	1.9
61	474758	504907	143	49	96.9	1.707e-08	1.236e-08	2.178e-08	8.112e-09	2.1	3.1	2.24	4.29	1.24	3.29
71	193023	235908	76	16	62.9	2.724e-08	1.934e-08	3.515e-08	5.669e-09	4.81	5.81	3.39	9.95	2.39	8.95
81	85561	111126	42	5	38.2	3.727e-08	2.443e-08	5.011e-08	3.761e-09	9.91	10.91	4.32	27.58	3.32	26.58
91	98243	127681	101	8	94.8	8.07e-08	6.355e-08	9.785e-08	5.237e-09	15.41	16.41	7.99	33.71	6.99	32.71
(c) Outside segmental duplications
			De novo mutation counts			Conversion rate					Fold excess (concordant / discordant)			r_gc / μ_eff CI
k	ConcorTotal	DiscorTotal	Concordant	Discordant	Excess	r_gc	lower	upper	μ_eff	r_gc / μ_eff	Estimate	lower	upper	lower	upper
17	2654055943	1718935280	212187	135859	2419.1	7.619e-11	3.099e-11	1.214e-10	6.607e-09	0.01	1.01	1	1.02	0	0.02
19	671285403	783885984	55275	60742	3258.2	4.057e-10	3.286e-10	4.828e-10	6.477e-09	0.06	1.06	1.05	1.07	0.05	0.07
21	580335713	340791809	53526	22840	14631.7	2.108e-09	2.01e-09	2.205e-09	5.602e-09	0.38	1.38	1.36	1.4	0.36	0.4
31	226592808	120612366	23642	7506	9540.6	3.52e-09	3.358e-09	3.681e-09	5.202e-09	0.68	1.68	1.63	1.72	0.63	0.72
41	105294195	67310926	11788	4208	5205.4	4.133e-09	3.901e-09	4.364e-09	5.226e-09	0.79	1.79	1.73	1.85	0.73	0.85
51	44549871	34366871	5535	2226	2649.4	4.971e-09	4.617e-09	5.325e-09	5.414e-09	0.92	1.92	1.83	2.01	0.83	1.01
61	17453905	16467923	2580	1127	1385.5	6.636e-09	6.053e-09	7.218e-09	5.721e-09	1.16	2.16	2.01	2.32	1.01	1.32
71	6658606	7118947	1107	506	633.7	7.956e-09	6.987e-09	8.924e-09	5.941e-09	1.34	2.34	2.11	2.6	1.11	1.6
81	2685366	3008626	477	230	271.7	8.458e-09	6.89e-09	1.003e-08	6.39e-09	1.32	2.32	1.99	2.72	0.99	1.72
91	2494073	2296117	523	181	326.4	1.094e-08	9.157e-09	1.272e-08	6.589e-09	1.66	2.66	2.25	3.15	1.25	2.15
N trios = 11,963. ConcorTotal = number of gene conversion-compatible positions for each k at which the concordant change is possible; DiscorTotal = the corresponding number at which discordant changes are possible.
r_gc = excess concordant DNMs / (N × ConcorTotal). μ_eff = discordant DNM rate estimated locally within each stratum as DiscorVar / (N × DiscorTotal). 95% CI: Poisson approximation.
Fold excess = concordant / discordant DNMs. r_gc / μ_eff = fold excess − 1. † Lower bound clipped to 0: normal approximation yields negative value (k = 17, within SDs: −3.001 × 10⁻¹⁰; confirmed under exact Poisson CI).
