## SupplementaryTables 1-21 for "Sequence architecture shapes human allele frequencies through ectopic gene conversion": SupplementaryTable_15.xlsx

### Sheet: Supplementary Table 15
Supplementary Table 15: Enrichment at gene conversion-compatible positions after excluding outlier windows.
All non-overlapping 1-Mb windows vs after excluding windows overlapping the Supplementary Table 14 peak calls (peak ID + exclusion within each (k, AF) stratum). log10(p): Bonferroni-corrected (m=90) p of the genome-wide chi-square enrichment test on the summed 2x2 table; all 90 combinations remain significant after exclusion.
Template length k	Allele frequency bin	Windows (all)	Mean log2OR (all)	% positive (all)	log10(p) Bonf. (all)	Significant (all)	Windows (excl. peaks)	Mean log2OR (excl.)	% positive (excl.)	log10(p) Bonf. (excl.)	Significant (excl.)
17	0_1e-05	2958	-0.0061	76.5	-963.6	TRUE	2955	-0.0065	76.5	-961.4	TRUE
17	00001_0001	2958	0.0206	79.7	-217.7	TRUE	2952	0.0197	79.7	-217.3	TRUE
17	0001_0005	2958	0.0225	68.7	-84.7	TRUE	2948	0.0205	68.6	-84.2	TRUE
17	0005_001	2958	0.0194	60.5	-31.7	TRUE	2939	0.0154	60.2	-29.8	TRUE
17	001_005	2958	0.0225	63.7	-49.8	TRUE	2943	0.0185	63.5	-48.7	TRUE
17	005_01	2958	0.0233	57.3	-17.7	TRUE	2931	0.0159	56.9	-15.3	TRUE
17	01_05	2958	0.0296	63.7	-50.4	TRUE	2944	0.0254	63.5	-49.7	TRUE
17	05_2	2958	0.0074	56.2	-21.2	TRUE	2944	0.0013	55.9	-20.9	TRUE
17	1e-05_00001	2958	0.0137	85.8	-615.4	TRUE	2952	0.0129	85.8	-613.2	TRUE
19	0_1e-05	2958	0.0619	84.5	-2693.5	TRUE	2958	0.0619	84.5	-2693.5	TRUE
19	00001_0001	2958	0.0924	94.1	-1514	TRUE	2956	0.0919	94	-1511.8	TRUE
19	0001_0005	2958	0.0966	84	-523.7	TRUE	2953	0.0954	83.9	-522.1	TRUE
19	0005_001	2958	0.1024	72.5	-197.3	TRUE	2948	0.1001	72.4	-195.1	TRUE
19	001_005	2958	0.1066	78.6	-329.2	TRUE	2954	0.1053	78.6	-328.8	TRUE
19	005_01	2958	0.1162	68.7	-114.9	TRUE	2948	0.1134	68.6	-112.7	TRUE
19	01_05	2958	0.1137	76.6	-276.5	TRUE	2949	0.111	76.5	-276.2	TRUE
19	05_2	2958	0.1436	71.1	-154.5	TRUE	2953	0.1415	71	-154.3	TRUE
19	1e-05_00001	2958	0.0636	93.8	-2668.9	TRUE	2956	0.0632	93.8	-2668.6	TRUE
21	0_1e-05	2958	0.0619	77.2	-1539.7	TRUE	2957	0.0616	77.2	-1538.9	TRUE
21	00001_0001	2958	0.3677	99.8	-46665.4	TRUE	2934	0.3634	99.8	-45810.2	TRUE
21	0001_0005	2958	0.4023	99.8	-16255.7	TRUE	2932	0.3969	99.8	-15997.6	TRUE
21	0005_001	2958	0.4263	99.4	-5970.8	TRUE	2930	0.4202	99.4	-5851.8	TRUE
21	001_005	2958	0.4624	99.7	-10929.9	TRUE	2914	0.4541	99.7	-10670.4	TRUE
21	005_01	2958	0.5036	97.6	-3605.5	TRUE	2910	0.4912	97.5	-3427.5	TRUE
21	01_05	2958	0.5036	99.4	-8645.2	TRUE	2920	0.4941	99.3	-8503.5	TRUE
21	05_2	2958	0.5386	96.9	-3846.9	TRUE	2940	0.5316	96.9	-3818.4	TRUE
21	1e-05_00001	2958	0.1912	98.4	-55219.6	TRUE	2948	0.1896	98.4	-54846.9	TRUE
31	0_1e-05	2958	0.0944	72.9	-100.2	TRUE	2957	0.0939	72.8	-99.9	TRUE
31	00001_0001	2958	0.5736	100	-47855.7	TRUE	2953	0.5719	100	-47837.9	TRUE
31	0001_0005	2958	0.6308	99.8	-17377.9	TRUE	2948	0.6273	99.8	-17334.4	TRUE
31	0005_001	2958	0.6641	99.2	-6437.6	TRUE	2948	0.6613	99.2	-6390	TRUE
31	001_005	2958	0.7279	99.6	-12226.3	TRUE	2950	0.7255	99.6	-12195.9	TRUE
31	005_01	2958	0.8113	97.9	-4499.7	TRUE	2941	0.8054	97.9	-4425.1	TRUE
31	01_05	2958	0.7877	99.6	-9869.7	TRUE	2934	0.7798	99.6	-9771.2	TRUE
31	05_2	2958	0.8207	97.1	-4227	TRUE	2954	0.8188	97.1	-4207.1	TRUE
31	1e-05_00001	2958	0.3229	99.2	-60888	TRUE	2956	0.3223	99.2	-60877.3	TRUE
41	0_1e-05	2958	0.1409	81.5	-399	TRUE	2958	0.1409	81.5	-399	TRUE
41	00001_0001	2958	0.7616	99.8	-50225.4	TRUE	2955	0.7606	99.8	-50205.1	TRUE
41	0001_0005	2958	0.7985	99.9	-16194.8	TRUE	2953	0.7966	99.9	-16180.8	TRUE
41	0005_001	2958	0.835	99	-6036.9	TRUE	2956	0.8343	99	-6031.6	TRUE
41	001_005	2958	0.9052	99.7	-11182	TRUE	2955	0.9042	99.7	-11158.6	TRUE
41	005_01	2958	0.9853	96.9	-3971.2	TRUE	2951	0.982	96.9	-3941.5	TRUE
41	01_05	2958	0.9889	99.5	-9592	TRUE	2948	0.9851	99.5	-9524.8	TRUE
41	05_2	2958	1.0994	98.1	-4944.7	TRUE	2953	1.0965	98.1	-4910.4	TRUE
41	1e-05_00001	2958	0.4849	99.6	-82678.9	TRUE	2958	0.4849	99.6	-82678.9	TRUE
51	0_1e-05	2958	0.1894	84.6	-585.9	TRUE	2958	0.1894	84.6	-585.9	TRUE
51	00001_0001	2958	0.9078	99.8	-37617.3	TRUE	2957	0.9075	99.8	-37611.8	TRUE
51	0001_0005	2958	0.9149	99.6	-11044.8	TRUE	2957	0.9145	99.6	-11043.4	TRUE
51	0005_001	2958	0.9497	97.9	-3959	TRUE	2957	0.9492	97.9	-3952.7	TRUE
51	001_005	2958	1.0439	99.5	-7749.2	TRUE	2956	1.043	99.5	-7739.8	TRUE
51	005_01	2958	1.1501	95.7	-2822.4	TRUE	2955	1.1481	95.7	-2809.2	TRUE
51	01_05	2958	1.1678	99.2	-7454.2	TRUE	2950	1.1641	99.2	-7409.1	TRUE
51	05_2	2958	1.4009	98.1	-4700.4	TRUE	2958	1.4009	98.1	-4700.4	TRUE
51	1e-05_00001	2958	0.6026	99.6	-64530.3	TRUE	2958	0.6026	99.6	-64530.3	TRUE
61	0_1e-05	2958	0.2537	89.7	-1060.2	TRUE	2958	0.2537	89.7	-1060.2	TRUE
61	00001_0001	2958	1.1823	99.9	-37013.3	TRUE	2958	1.1823	99.9	-37013.3	TRUE
61	0001_0005	2958	1.1679	99.5	-10288.8	TRUE	2958	1.1679	99.5	-10288.8	TRUE
61	0005_001	2958	1.1991	96.3	-3646	TRUE	2958	1.1991	96.3	-3646	TRUE
61	001_005	2958	1.2517	98.4	-6233.8	TRUE	2956	1.2504	98.4	-6223.5	TRUE
61	005_01	2958	1.408	94.3	-2381.1	TRUE	2957	1.4074	94.3	-2375.6	TRUE
61	01_05	2958	1.4137	98.7	-6151.8	TRUE	2955	1.412	98.7	-6134.9	TRUE
61	05_2	2958	1.7342	97.1	-4540	TRUE	2957	1.7334	97.1	-4522.5	TRUE
61	1e-05_00001	2958	0.8245	99.5	-65557.9	TRUE	2958	0.8245	99.5	-65557.9	TRUE
71	0_1e-05	2957	0.2844	82.7	-601.1	TRUE	2957	0.2844	82.7	-601.1	TRUE
71	00001_0001	2957	1.3594	99.8	-24064.3	TRUE	2957	1.3594	99.8	-24064.3	TRUE
71	0001_0005	2957	1.3336	98.2	-6733.8	TRUE	2955	1.3325	98.2	-6719.2	TRUE
71	0005_001	2957	1.3749	94.1	-2369.6	TRUE	2956	1.3742	94.1	-2361.2	TRUE
71	001_005	2957	1.4577	96.9	-4378.8	TRUE	2957	1.4577	96.9	-4378.8	TRUE
71	005_01	2957	1.6466	91.1	-1449.1	TRUE	2957	1.6466	91.1	-1449.1	TRUE
71	01_05	2957	1.65	97.1	-4372.3	TRUE	2956	1.6493	97.1	-4361.7	TRUE
71	05_2	2957	2.0936	95.2	-3445.9	TRUE	2957	2.0936	95.2	-3445.9	TRUE
71	1e-05_00001	2957	0.9333	99.6	-37430.6	TRUE	2957	0.9333	99.6	-37430.6	TRUE
81	0_1e-05	2956	0.3872	86.6	-963.9	TRUE	2956	0.3872	86.6	-963.9	TRUE
81	00001_0001	2956	1.6448	99.5	-18908	TRUE	2955	1.644	99.5	-18897.4	TRUE
81	0001_0005	2956	1.6219	97.7	-5345.3	TRUE	2955	1.6212	97.7	-5338.2	TRUE
81	0005_001	2956	1.7098	90.5	-1872.3	TRUE	2955	1.7088	90.5	-1864.4	TRUE
81	001_005	2956	1.752	95.5	-3375.9	TRUE	2955	1.7511	95.5	-3364.3	TRUE
81	005_01	2956	2.1573	98.3	-1217.1	TRUE	2956	2.1573	98.3	-1217.1	TRUE
81	01_05	2956	1.9702	94.3	-3410.5	TRUE	2956	1.9702	94.3	-3410.5	TRUE
81	05_2	2956	2.552	98.5	-2787.7	TRUE	2956	2.552	98.5	-2787.7	TRUE
81	1e-05_00001	2956	1.1538	99.6	-28310	TRUE	2956	1.1538	99.6	-28310	TRUE
91	0_1e-05	2957	0.4513	91.4	-1945.8	TRUE	2957	0.4513	91.4	-1945.8	TRUE
91	00001_0001	2957	1.8844	99.8	-28200.8	TRUE	2954	1.8829	99.8	-28145.4	TRUE
91	0001_0005	2957	1.8413	98.4	-8137.7	TRUE	2954	1.8394	98.4	-8099.3	TRUE
91	0005_001	2957	1.9406	93.6	-2999.1	TRUE	2957	1.9406	93.6	-2999.1	TRUE
91	001_005	2957	2.0101	96.2	-5542.3	TRUE	2954	2.0079	96.2	-5498.1	TRUE
91	005_01	2957	2.3704	98.9	-2114.3	TRUE	2957	2.3704	98.9	-2114.3	TRUE
91	01_05	2957	2.2249	96.4	-5736.9	TRUE	2955	2.2233	96.4	-5690.6	TRUE
91	05_2	2957	2.8373	99	-4885.5	TRUE	2957	2.8373	99	-4885.5	TRUE
91	1e-05_00001	2957	1.2971	99.7	-35506.5	TRUE	2957	1.2971	99.7	-35506.5	TRUE
