## SupplementaryTables 1-21 for "Sequence architecture shapes human allele frequencies through ectopic gene conversion": SupplementaryTable_16.xlsx

### Sheet: Supplementary Table 16
Supplementary Table 16: Enrichment at gene conversion-compatible positions within and outside recombination hotspots.
k	MAF bin	log₂ OR inside	log₂ OR outside	Δ log₂ OR	Direction	Z-score	P-value	Concordance inside	Concordance outside	N variants inside	N variants outside	P (Bonferroni)
17	0 - 1e-5	-0.0128	-0.0118	-0.001	-	-0.82	0.41	0.5901	0.6069	3468214	143512028	1
17	1e-5 - 1e-4	-0.1077	-0.1022	-0.0055	-	-3.85	0.00012	0.5965	0.6114	2474913	97783256	0.0108
17	1e-4 - 1e-3	-0.2389	-0.2004	-0.0386	-	-12.1	1.09e-33	0.6038	0.6178	439667	16362391	9.78e-32
17	1e-3 - 5e-3	-0.2713	-0.2101	-0.0612	-	-10.51	7.93e-26	0.6004	0.6178	128870	4854520	7.14e-24
17	5e-3 - 0.01	-0.2565	-0.2238	-0.0326	-	-3.23	0.00122	0.6015	0.6184	42804	1587751	0.11
17	0.01 - 0.05	-0.2848	-0.2453	-0.0395	-	-4.87	1.11e-06	0.5983	0.6173	66071	2427963	0.0001
17	0.05 - 0.1	-0.278	-0.272	-0.006	-	-0.39	0.699	0.5895	0.6167	18156	683622	1
17	0.1 - 0.5	-0.2265	-0.2647	0.0382	+	3.85	0.000117	0.5956	0.6148	44573	1752874	0.0105
17	0.5 - 2.0	-0.2072	-0.2839	0.0766	+	5.34	9.39e-08	0.5897	0.612	21147	823913	8.45e-06
19	0 - 1e-5	0.0086	0.0218	-0.0133	-	-7.62	2.49e-14	0.4598	0.4723	1052083	48070438	2.24e-12
19	1e-5 - 1e-4	-0.0451	-0.0322	-0.0129	-	-6.43	1.25e-10	0.4702	0.4829	754068	32910111	1.12e-08
19	1e-4 - 1e-3	-0.1144	-0.0713	-0.0431	-	-9.54	1.44e-21	0.4839	0.4959	136087	5616817	1.3e-19
19	1e-3 - 5e-3	-0.0861	-0.0745	-0.0116	-	-1.41	0.157	0.4839	0.4976	40844	1671374	1
19	5e-3 - 0.01	-0.1308	-0.077	-0.0538	-	-3.75	0.000175	0.4826	0.4985	13241	547843	0.0158
19	0.01 - 0.05	-0.0918	-0.0897	-0.0021	-	-0.18	0.857	0.4891	0.4998	20962	839875	1
19	0.05 - 0.1	-0.0895	-0.1009	0.0114	+	0.52	0.6	0.4727	0.5032	5744	237336	1
19	0.1 - 0.5	-0.0778	-0.0974	0.0197	+	1.41	0.158	0.4881	0.5038	13919	605970	1
19	0.5 - 2.0	-0.0796	-0.0971	0.0175	+	0.87	0.385	0.4916	0.5138	6532	284906	1
21	0 - 1e-5	0.0028	0.0291	-0.0263	-	-11.75	6.76e-32	0.6846	0.678	598836	29999377	6.08e-30
21	1e-5 - 1e-4	0.1283	0.1376	-0.0093	-	-3.74	0.000185	0.7226	0.7133	472130	22363549	0.0167
21	1e-4 - 1e-3	0.3076	0.2786	0.029	+	5.59	2.28e-08	0.7594	0.7421	98162	4230093	2.05e-06
21	1e-3 - 5e-3	0.3458	0.3016	0.0442	+	4.73	2.28e-06	0.759	0.7446	29770	1279150	0.000205
21	5e-3 - 0.01	0.3686	0.3174	0.0512	+	3.18	0.00148	0.7631	0.7496	9964	424424	0.133
21	0.01 - 0.05	0.3832	0.3443	0.039	+	3.03	0.00247	0.7736	0.7559	15665	663619	0.222
21	0.05 - 0.1	0.4145	0.3612	0.0533	+	2.19	0.0285	0.7785	0.7664	4348	190460	1
21	0.1 - 0.5	0.3386	0.3529	-0.0143	-	-0.9	0.37	0.7704	0.7728	9965	481457	1
21	0.5 - 2.0	0.2988	0.3467	-0.0479	-	-2.05	0.0407	0.7976	0.806	4530	223542	1
31	0 - 1e-5	0.0369	0.0097	0.0272	+	7.67	1.72e-14	0.7482	0.7306	236055	11169040	1.55e-12
31	1e-5 - 1e-4	0.3382	0.256	0.0822	+	21.98	4.32e-107	0.7982	0.777	206132	9009799	3.89e-105
31	1e-4 - 1e-3	0.6281	0.4796	0.1485	+	19.95	1.65e-88	0.8373	0.8059	46329	1801940	1.48e-86
31	1e-3 - 5e-3	0.6985	0.5224	0.1761	+	13.32	1.87e-40	0.8371	0.8084	14252	552536	1.69e-38
31	5e-3 - 0.01	0.698	0.5525	0.1455	+	6.36	2.02e-10	0.8486	0.8128	4756	185213	1.82e-08
31	0.01 - 0.05	0.7422	0.6027	0.1395	+	7.7	1.33e-14	0.8442	0.8221	7591	294572	1.2e-12
31	0.05 - 0.1	0.8173	0.6673	0.1499	+	4.45	8.77e-06	0.8605	0.8371	2172	87110	0.000789
31	0.1 - 0.5	0.6511	0.627	0.0241	+	1.06	0.291	0.8632	0.8481	4642	214942	1
31	0.5 - 2.0	0.5957	0.6054	-0.0097	-	-0.29	0.773	0.9097	0.8983	2071	98318	1
41	0 - 1e-5	0.0919	0.0252	0.0666	+	13.83	1.67e-43	0.7142	0.7014	125276	5655070	1.5e-41
41	1e-5 - 1e-4	0.5694	0.4163	0.1531	+	31.63	1.35e-219	0.7882	0.7702	122445	4995264	1.21e-217
41	1e-4 - 1e-3	0.9935	0.664	0.3295	+	36.18	1.21e-286	0.8378	0.8039	30315	1023717	1.09e-284
41	1e-3 - 5e-3	0.9816	0.6811	0.3005	+	18.2	5.25e-74	0.8445	0.8033	8943	308996	4.72e-72
41	5e-3 - 0.01	1.0436	0.718	0.3256	+	11.64	2.6e-31	0.8446	0.8072	3070	103867	2.34e-29
41	0.01 - 0.05	1.0128	0.773	0.2398	+	10.58	3.65e-26	0.8469	0.8151	4664	165943	3.28e-24
41	0.05 - 0.1	0.9883	0.8458	0.1426	+	3.28	0.00104	0.8436	0.8281	1266	49476	0.0935
41	0.1 - 0.5	0.8804	0.829	0.0514	+	1.77	0.0763	0.8661	0.8482	2815	124251	1
41	0.5 - 2.0	0.8347	0.8656	-0.0309	-	-0.73	0.467	0.9082	0.9066	1274	59537	1
51	0 - 1e-5	0.1451	0.0469	0.0982	+	14.13	2.53e-45	0.6721	0.6659	59157	2645585	2.28e-43
51	1e-5 - 1e-4	0.7491	0.5253	0.2238	+	33.18	2.03e-241	0.765	0.7512	62782	2479707	1.83e-239
51	1e-4 - 1e-3	1.2488	0.8031	0.4457	+	36.48	2.66e-291	0.8311	0.7935	16601	522295	2.39e-289
51	1e-3 - 5e-3	1.2041	0.7915	0.4126	+	18.5	1.96e-76	0.8316	0.7918	4785	155055	1.76e-74
51	5e-3 - 0.01	1.2454	0.8145	0.4309	+	11.35	7.74e-30	0.8375	0.7975	1618	51840	6.97e-28
51	0.01 - 0.05	1.2513	0.8997	0.3516	+	11.56	6.47e-31	0.8414	0.8034	2541	84153	5.83e-29
51	0.05 - 0.1	1.2407	0.9916	0.2491	+	4.29	1.77e-05	0.8299	0.8191	682	25414	0.00159
51	0.1 - 0.5	1.1794	1.0059	0.1735	+	4.55	5.39e-06	0.8536	0.8427	1578	65286	0.000485
51	0.5 - 2.0	1.163	1.127	0.036	+	0.65	0.516	0.8986	0.9043	730	33238	1
61	0 - 1e-5	0.2371	0.0973	0.1398	+	13.38	7.72e-41	0.623	0.6297	25931	1183745	6.94e-39
61	1e-5 - 1e-4	1.049	0.7545	0.2946	+	30.63	5.23e-206	0.752	0.7443	31380	1242894	4.7e-204
61	1e-4 - 1e-3	1.6991	1.0886	0.6105	+	37.53	0	0.8262	0.7964	9331	275538	0
61	1e-3 - 5e-3	1.6477	1.0532	0.5945	+	20.16	2.4e-90	0.8271	0.7937	2724	80594	2.16e-88
61	5e-3 - 0.01	1.7244	1.0803	0.6441	+	13.01	1.12e-38	0.8487	0.7953	932	27030	1.01e-36
61	0.01 - 0.05	1.6998	1.1231	0.5767	+	14.38	6.72e-47	0.8449	0.8115	1457	42918	6.05e-45
61	0.05 - 0.1	1.4925	1.2486	0.2439	+	2.99	0.00276	0.8402	0.8313	338	13278	0.249
61	0.1 - 0.5	1.4488	1.2597	0.1891	+	3.55	0.000387	0.8669	0.849	804	33981	0.0348
61	0.5 - 2.0	1.5429	1.4702	0.0727	+	0.98	0.329	0.9089	0.907	406	18451	1
71	0 - 1e-5	0.2404	0.116	0.1245	+	7.41	1.24e-13	0.5812	0.6037	9877	490318	1.12e-11
71	1e-5 - 1e-4	1.2639	0.8583	0.4056	+	27.57	2.53e-167	0.7303	0.7338	13539	545149	2.28e-165
71	1e-4 - 1e-3	2.0594	1.2722	0.7872	+	33.66	2.36e-248	0.8219	0.7935	4519	128522	2.13e-246
71	1e-3 - 5e-3	2.0388	1.2282	0.8106	+	19.48	1.48e-84	0.8265	0.7945	1349	37366	1.33e-82
71	5e-3 - 0.01	2.0908	1.255	0.8358	+	11.91	1.11e-32	0.8891	0.8006	469	12545	1e-30
71	0.01 - 0.05	2.0644	1.3419	0.7225	+	12.7	6.05e-37	0.8333	0.8159	702	20437	5.45e-35
71	0.05 - 0.1	1.9926	1.4071	0.5855	+	5.3	1.16e-07	0.867	0.8195	188	6095	1.04e-05
71	0.1 - 0.5	1.7472	1.4982	0.249	+	3.22	0.00127	0.8413	0.8517	378	16433	0.114
71	0.5 - 2.0	2.072	1.763	0.3089	+	3.09	0.002	0.9103	0.9101	223	9319	0.18
81	0 - 1e-5	0.3505	0.226	0.1245	+	4.65	3.34e-06	0.5455	0.5916	3859	217734	0.0003
81	1e-5 - 1e-4	1.5632	1.0883	0.4749	+	21	6.79e-98	0.7207	0.7356	5943	260078	6.11e-96
81	1e-4 - 1e-3	2.4865	1.5671	0.9194	+	27.24	1.98e-163	0.8263	0.8014	2216	64787	1.78e-161
81	1e-3 - 5e-3	2.5571	1.521	1.0362	+	18.02	1.33e-72	0.8457	0.8048	713	18923	1.2e-70
81	5e-3 - 0.01	2.6231	1.5431	1.08	+	11.24	2.62e-29	0.8402	0.7981	244	6325	2.36e-27
81	0.01 - 0.05	2.5106	1.6241	0.8865	+	11.05	2.11e-28	0.8608	0.8139	352	10326	1.9e-26
81	0.05 - 0.1	2.4489	1.7474	0.7015	+	4.53	5.81e-06	0.8889	0.8342	90	3208	0.000523
81	0.1 - 0.5	2.3418	1.8037	0.5381	+	5.2	2.02e-07	0.8626	0.8661	211	8449	1.82e-05
81	0.5 - 2.0	2.3844	2.1256	0.2588	+	1.76	0.0781	0.8614	0.9211	101	4966	1
91	0 - 1e-5	0.4766	0.3263	0.1503	+	4.88	1.08e-06	0.5643	0.6456	2738	199845	9.71e-05
91	1e-5 - 1e-4	1.7729	1.2181	0.5549	+	21.54	6.93e-103	0.7345	0.7737	4535	249064	6.23e-101
91	1e-4 - 1e-3	2.8646	1.8115	1.0531	+	29.29	1.47e-188	0.8474	0.8397	1914	68160	1.32e-186
91	1e-3 - 5e-3	3.0708	1.7607	1.3101	+	22.67	9.88e-114	0.8678	0.8469	681	19877	8.89e-112
91	5e-3 - 0.01	3.093	1.8207	1.2723	+	13.08	4.13e-39	0.8836	0.8436	232	6848	3.72e-37
91	0.01 - 0.05	3.0075	1.93	1.0775	+	13.37	9.06e-41	0.8765	0.8593	340	11382	8.16e-39
91	0.05 - 0.1	3.3836	2.072	1.3116	+	9.79	1.27e-22	0.9174	0.8807	121	3587	1.15e-20
91	0.1 - 0.5	2.9055	2.1234	0.7821	+	7.7	1.38e-14	0.8804	0.9008	209	9497	1.24e-12
91	0.5 - 2.0	3.1685	2.5023	0.6662	+	4.98	6.23e-07	0.925	0.9457	120	5898	5.61e-05
