## SupplementaryTables 1-21 for "Sequence architecture shapes human allele frequencies through ectopic gene conversion": SupplementaryTable_17.xlsx

### Sheet: Supplementary Table 17
Supplementary Table 17: Allele frequency of conversion-consistent variants as a function of donor-acceptor distance.
k	Distance bin	N total pairs	N intra	N inter	N with variant	N both variant	Mean AF	% W→S	% S→W
17	<1kb	11201	11201	0	1440	247	0.037588	33.6	58.2
17	1-10kb	3114	3114	0	735	92	0.026266	31.4	61.7
17	10-100kb	11391	11391	0	1974	219	0.018548	32.4	56.5
17	100kb-1Mb	79405	79405	0	10001	594	0.006028	29.9	60.1
17	1-10Mb	664925	664925	0	80089	4334	0.005027	31.4	59
17	10-100Mb	3742101	3742101	0	446175	24133	0.004972	31.8	58.8
17	>100Mb	1125898	1125898	0	136400	7529	0.005377	31.5	59.1
17	inter	99597040	0	99597040	11956242	646384	0.005082	31.5	59.1
19	<1kb	24641	24641	0	4694	765	0.036061	35.8	55.2
19	1-10kb	9999	9999	0	2539	340	0.029363	31.2	59.6
19	10-100kb	20262	20262	0	4467	703	0.027091	34	54.8
19	100kb-1Mb	91882	91882	0	12214	929	0.01084	32.4	57.7
19	1-10Mb	703957	703957	0	82637	4429	0.005322	32.7	57.5
19	10-100Mb	3995199	3995199	0	462811	23918	0.005124	33.3	57
19	>100Mb	1134483	1134483	0	133367	6918	0.005263	33.1	57
19	inter	102004177	0	102004177	11894936	614622	0.005111	32.9	57.3
21	<1kb	55485	55485	0	16298	3114	0.045405	37.9	51.8
21	1-10kb	30153	30153	0	8434	1298	0.036613	32.9	57.1
21	10-100kb	41042	41042	0	13194	2911	0.042068	34.8	52.4
21	100kb-1Mb	64157	64157	0	13260	2157	0.028698	34	55.5
21	1-10Mb	224511	224511	0	31827	2456	0.012763	32.6	58.3
21	10-100Mb	1110817	1110817	0	140453	8300	0.007779	32.7	57.6
21	>100Mb	296405	296405	0	37747	2201	0.006974	32.9	57.5
21	inter	27326875	0	27326875	3454026	196800	0.007039	32.6	57.7
31	<1kb	23087	23087	0	10366	2762	0.065358	41.6	45.5
31	1-10kb	14081	14081	0	4813	1012	0.038236	35.9	53.3
31	10-100kb	19920	19920	0	7915	2562	0.04791	37.7	47.9
31	100kb-1Mb	26071	26071	0	7268	1847	0.036965	36.9	51
31	1-10Mb	42815	42815	0	9809	1366	0.02551	32.5	59.8
31	10-100Mb	120179	120179	0	23358	2041	0.017546	28.8	65.8
31	>100Mb	27537	27537	0	5484	482	0.015026	29	66
31	inter	2764546	0	2764546	550102	45600	0.015678	28.5	66.3
41	<1kb	11905	11905	0	6437	2029	0.076007	43.1	42.1
41	1-10kb	6902	6902	0	2907	790	0.041594	36.7	50.6
41	10-100kb	10347	10347	0	4925	1962	0.059059	39	45.3
41	100kb-1Mb	14744	14744	0	4954	1639	0.046803	38.3	48.9
41	1-10Mb	26512	26512	0	6975	1104	0.032398	33	58.3
41	10-100Mb	68436	68436	0	15160	1412	0.023356	27.2	68.1
41	>100Mb	16027	16027	0	3600	307	0.01918	26	69.8
41	inter	1593651	0	1593651	354552	31362	0.017949	26.6	69.1
51	<1kb	6870	6870	0	4140	1517	0.084217	42.9	39.6
51	1-10kb	3932	3932	0	1930	678	0.052801	38	47.5
51	10-100kb	5890	5890	0	3139	1528	0.064086	39.7	44.5
51	100kb-1Mb	9450	9450	0	3485	1416	0.055324	39	45.8
51	1-10Mb	17370	17370	0	4851	918	0.034337	33.4	57.3
51	10-100Mb	41746	41746	0	10062	1036	0.024606	27	68.3
51	>100Mb	9537	9537	0	2410	235	0.024103	25.4	71.2
51	inter	966706	0	966706	235116	22402	0.020008	25.8	70
61	<1kb	4397	4397	0	2869	1160	0.094384	43.5	40.2
61	1-10kb	2313	2313	0	1265	508	0.063289	40.3	43.1
61	10-100kb	3797	3797	0	2145	1177	0.075816	39.9	42.7
61	100kb-1Mb	6449	6449	0	2486	1095	0.059126	38.7	45.8
61	1-10Mb	11847	11847	0	3470	746	0.041649	34.3	55.2
61	10-100Mb	26234	26234	0	6878	773	0.0286	28.1	67.1
61	>100Mb	5863	5863	0	1571	162	0.021333	25.3	70.7
61	inter	590485	0	590485	156100	16506	0.0212	26	69.7
71	<1kb	2900	2900	0	2060	867	0.093204	43.5	39
71	1-10kb	1511	1511	0	835	389	0.071893	41.7	42.6
71	10-100kb	2709	2709	0	1593	985	0.083658	42.2	44.8
71	100kb-1Mb	4715	4715	0	1886	870	0.061454	41	44.5
71	1-10Mb	8518	8518	0	2763	677	0.042059	37.5	53.1
71	10-100Mb	15842	15842	0	4469	559	0.031675	29.1	65.2
71	>100Mb	3293	3293	0	971	110	0.028892	27.1	69.3
71	inter	331962	0	331962	93791	11361	0.023092	27.4	67.6
81	<1kb	1961	1961	0	1416	623	0.096472	43	38.5
81	1-10kb	1000	1000	0	578	266	0.075708	39.8	44.3
81	10-100kb	1990	1990	0	1153	713	0.092235	41.1	41.8
81	100kb-1Mb	3775	3775	0	1534	751	0.068741	41.8	44.1
81	1-10Mb	6200	6200	0	2065	561	0.051146	37.4	51.2
81	10-100Mb	9900	9900	0	2849	412	0.037442	32.1	61.5
81	>100Mb	1945	1945	0	599	88	0.030648	28.8	65.8
81	inter	190013	0	190013	58268	8284	0.026948	29.9	64.4
91	<1kb	4530	4530	0	3162	1361	0.092457	43.4	39
91	1-10kb	3189	3189	0	1741	979	0.095613	42.4	41.4
91	10-100kb	8298	8298	0	3951	2515	0.114362	42	42.2
91	100kb-1Mb	21520	21520	0	5932	2818	0.076007	43.1	42.4
91	1-10Mb	28553	28553	0	8406	2671	0.058145	42.6	45.1
91	10-100Mb	22185	22185	0	5895	980	0.050833	35.4	56.1
91	>100Mb	1990	1990	0	659	105	0.052219	34.9	55.9
91	inter	211774	0	211774	70199	11649	0.036248	34.3	57.6
