## SupplementaryTables 1-21 for "Sequence architecture shapes human allele frequencies through ectopic gene conversion": SupplementaryTable_18.xlsx

### Sheet: Supplementary Table 18
Supplementary Table 18: GC-biased gene conversion — composition of W→S and S→W conversion-consistent variants at cumulative allele frequency thresholds, for each template length. AF thresholds indicate the minimum allele frequency at which variants are counted. Mean allele frequencies per direction are not tabulated here; see Supplementary Figure 4.
k	AF threshold	N W→S	N S→W	N total	% W→S
17	0	4193323	7872857	12066180	34.75
17	0.0001	416834	1046047	1462881	28.49
17	0.001	186092	425006	611098	30.45
17	0.005	116877	249203	366080	31.93
17	0.01	94109	192223	286332	32.87
17	0.05	57728	105403	163131	35.39
17	0.1	46951	81809	128760	36.46
17	0.5	17120	23556	40676	42.09
19	0	4363832	7589944	11953776	36.51
19	0.0001	433668	947585	1381253	31.4
19	0.001	192285	392689	584974	32.87
19	0.005	119725	232890	352615	33.95
19	0.01	95832	180431	276263	34.69
19	0.05	58425	101628	160053	36.5
19	0.1	47257	79834	127091	37.18
19	0.5	16885	24447	41332	40.85
21	0	1284790	2267684	3552474	36.17
21	0.0001	144379	316612	460991	31.32
21	0.001	68524	135049	203573	33.66
21	0.005	45196	82420	127616	35.42
21	0.01	37310	65092	102402	36.43
21	0.05	24343	38340	62683	38.84
21	0.1	20326	30832	51158	39.73
21	0.5	8221	10387	18608	44.18
31	0	197475	440807	638282	30.94
31	0.0001	37506	94282	131788	28.46
31	0.001	21908	40758	62666	34.96
31	0.005	16336	25506	41842	39.04
31	0.01	14249	20483	34732	41.03
31	0.05	10423	12587	23010	45.3
31	0.1	8890	10104	18994	46.8
31	0.5	4083	3512	7595	53.76
41	0	120960	296982	417942	28.94
41	0.0001	27332	68885	96217	28.41
41	0.001	16664	29534	46198	36.07
41	0.005	12669	18512	31181	40.63
41	0.01	11188	14729	25917	43.17
41	0.05	8289	8944	17233	48.1
41	0.1	7194	7177	14371	50.06
41	0.5	3322	2407	5729	57.99
51	0	79109	200942	280051	28.25
51	0.0001	20074	49455	69529	28.87
51	0.001	12485	20986	33471	37.3
51	0.005	9569	13128	22697	42.16
51	0.01	8518	10586	19104	44.59
51	0.05	6237	6320	12557	49.67
51	0.1	5405	5083	10488	51.54
51	0.5	2584	1709	4293	60.19
61	0	54052	134459	188511	28.67
61	0.0001	14962	34731	49693	30.11
61	0.001	9234	14695	23929	38.59
61	0.005	7187	9210	16397	43.83
61	0.01	6364	7491	13855	45.93
61	0.05	4765	4481	9246	51.54
61	0.1	4090	3521	7611	53.74
61	0.5	1910	1151	3061	62.4
71	0	35831	81010	116841	30.67
71	0.0001	11019	22615	33634	32.76
71	0.001	6776	9846	16622	40.77
71	0.005	5096	6242	11338	44.95
71	0.01	4479	4978	9457	47.36
71	0.05	3256	3032	6288	51.78
71	0.1	2820	2424	5244	53.78
71	0.5	1282	801	2083	61.55
81	0	25072	49601	74673	33.58
81	0.0001	8510	14678	23188	36.7
81	0.001	5233	6552	11785	44.4
81	0.005	3961	4101	8062	49.13
81	0.01	3481	3325	6806	51.15
81	0.05	2526	2029	4555	55.46
81	0.1	2159	1634	3793	56.92
81	0.5	1012	574	1586	63.81
91	0	45121	65712	110833	40.71
91	0.0001	18914	24148	43062	43.92
91	0.001	11904	12010	23914	49.78
91	0.005	8908	8110	17018	52.34
91	0.01	7815	6719	14534	53.77
91	0.05	5566	4243	9809	56.74
91	0.1	4722	3444	8166	57.83
91	0.5	2012	1249	3261	61.7
