## SupplementaryTables 1-21 for "Sequence architecture shapes human allele frequencies through ectopic gene conversion": SupplementaryTable_21.xlsx

### Sheet: All mappable
Supplementary Table 21a: GWAS variant depletion at gene conversion-compatible positions (all mappable regions).
		Enrichment (2×2 table)								Concordance (2×2 table)
k	AF bin	N GWAS at GC pos	N GWAS not at GC pos	N no-var GC pos	N no-var non-GC pos	GC frequency	Non-GC frequency	χ² p-value (enrichment)	log₁₀(p) enrichment	Concordant variants	Discordant variants	χ² p-value (concordance)	log₁₀(p) concordance
17	<10⁻⁵	3060	1528	122464705	53345304	2.49862e-05	2.86428e-05	1.37735e-05	-2.91	2278	1465	0.850718	0
17	10⁻⁵–10⁻⁴	2671	1340	84518993	36824533	3.16014e-05	3.63875e-05	2.68046e-05	-2.62	1981	1242	0.73632	0
17	10⁻⁴–10⁻³	1778	908	14582038	6322466	0.000121916	0.000143594	6.44042e-05	-2.24	1302	781	0.517675	0
17	10⁻³–5×10⁻³	2204	1128	4319189	1868245	0.000510021	0.000603411	4.63236e-06	-3.38	1621	1015	0.777923	0
17	5×10⁻³–10⁻²	2454	1165	1411253	609527	0.00173586	0.00190767	0.00834185	-0.12	1758	1135	0.241416	0
17	10⁻²–5×10⁻²	10460	5091	2147093	926778	0.00484808	0.00546321	2.50124e-12	-9.65	7408	4808	0.014357	0
17	5×10⁻²–0.1	8060	3886	599574	257838	0.0132646	0.0148477	6.38428e-09	-6.24	5552	3805	3.79889e-06	-3.47
17	0.1–0.5	47261	22698	1504776	645272	0.0304509	0.0339806	2.46265e-43	-40.65	32640	22284	2.18901e-23	-20.71
17	>0.5	21506	10161	696595	299127	0.0299484	0.0328529	5.85509e-15	-12.28	14741	10116	1.51472e-09	-6.87
19	<10⁻⁵	988	4588	44639922	175810009	2.21322e-05	2.60957e-05	2.78982e-06	-3.6	561	610	0.686246	0
19	10⁻⁵–10⁻⁴	879	4011	30928785	121343526	2.84193e-05	3.30538e-05	5.28766e-05	-2.32	501	510	0.467585	0
19	10⁻⁴–10⁻³	590	2686	5427469	20904504	0.000108694	0.000128473	0.00025244	-1.64	330	321	0.633151	0
19	10⁻³–5×10⁻³	800	3332	1611902	6187434	0.000496062	0.000538221	0.0400077	0	380	476	0.0017016	-0.81
19	5×10⁻³–10⁻²	839	3619	528213	2020780	0.00158586	0.00178769	0.00185409	-0.78	413	486	0.019717	0
19	10⁻²–5×10⁻²	3445	15551	805594	3073871	0.00425814	0.00503363	5.18502e-19	-16.33	1847	1887	0.502667	0
19	5×10⁻²–0.1	2682	11946	226241	857412	0.0117157	0.0137412	5.87256e-14	-11.28	1370	1511	0.00289655	-0.58
19	0.1–0.5	15305	69959	568316	2150048	0.0262242	0.031513	2.68317e-97	-94.62	7956	8500	6.2369e-08	-5.25
19	>0.5	6970	31667	264512	995722	0.0256739	0.0308228	9.09799e-45	-42.09	3578	3856	2.00529e-08	-5.74
21	<10⁻⁵	614	5576	27898873	220449931	2.20076e-05	2.52931e-05	0.00113411	-0.99	447	314	9.6767e-08	-5.06
21	10⁻⁵–10⁻⁴	525	4890	21224862	152272311	2.47345e-05	3.21125e-05	1.3513e-08	-5.92	423	228	0.000363394	-1.49
21	10⁻⁴–10⁻³	395	3276	4177476	26331973	9.45458e-05	0.000124396	2.68864e-07	-4.62	320	119	0.550061	0
21	10⁻³–5×10⁻³	489	4132	1261525	7799336	0.000387476	0.000529508	6.26544e-11	-8.25	401	141	0.819075	0
21	5×10⁻³–10⁻²	484	4458	418342	2548993	0.00115561	0.00174587	4.32712e-18	-15.41	402	130	0.809406	0
21	10⁻²–5×10⁻²	2194	18996	652090	3879465	0.00335328	0.00487269	1.32754e-62	-59.92	1718	627	0.00706389	-0.2
21	5×10⁻²–0.1	1494	14628	186849	1083653	0.00793234	0.013319	6.90972e-84	-81.21	1182	421	0.00563866	-0.29
21	0.1–0.5	9662	85264	466940	2718364	0.0202727	0.030412	0	-323.26	7704	2572	7.07122e-09	-6.2
21	>0.5	4407	38637	215213	1260234	0.0200665	0.0297466	6.22119e-141	-138.25	3602	1009	1.92286e-05	-2.76
31	<10⁻⁵	224	6190	9995896	248348804	2.24087e-05	2.4924e-05	0.125395	0	182	122	3.20686e-07	-4.54
31	10⁻⁵–10⁻⁴	234	5415	8314043	173497173	2.81444e-05	3.12099e-05	0.129189	0	187	109	3.29232e-09	-6.53
31	10⁻⁴–10⁻³	136	3671	1749797	30509449	7.77173e-05	0.000120309	5.48119e-07	-4.31	114	44	0.00986634	-0.05
31	10⁻³–5×10⁻³	219	4621	537231	9060861	0.00040748	0.000509736	0.00130939	-0.93	183	51	0.344472	0
31	5×10⁻³–10⁻²	207	4942	179728	2967335	0.00115042	0.0016627	2.04526e-07	-4.74	183	47	0.546647	0
31	10⁻²–5×10⁻²	846	21190	285471	4531555	0.00295477	0.00465433	3.89373e-39	-36.46	765	158	0.64097	0
31	5×10⁻²–0.1	633	16122	84516	1270502	0.00743403	0.0125305	3.46193e-39	-36.51	577	108	0.755788	0
31	0.1–0.5	3775	94926	206981	3185304	0.0179117	0.0289388	1.5558e-192	-189.85	3480	619	0.959327	0
31	>0.5	1868	43044	94287	1475447	0.019427	0.0283466	9.72042e-60	-57.06	1752	215	0.270677	0
41	<10⁻⁵	144	6414	5113720	258344700	2.81587e-05	2.48267e-05	0.146825	0	96	89	8.87868e-08	-5.1
41	10⁻⁵–10⁻⁴	129	5649	4666615	181811216	2.76424e-05	3.10697e-05	0.203626	0	87	67	2.59494e-09	-6.63
41	10⁻⁴–10⁻³	87	3807	1011374	32259246	8.60142e-05	0.000117999	0.00395803	-0.45	74	26	0.134292	0
41	10⁻³–5×10⁻³	107	4840	306181	9598092	0.000349344	0.000504013	0.000190561	-1.77	100	22	0.75314	0
41	5×10⁻³–10⁻²	118	5149	103070	3147063	0.00114354	0.00163346	0.000136876	-1.91	111	23	0.625628	0
41	10⁻²–5×10⁻²	498	22036	164266	4817026	0.0030225	0.00455378	8.21392e-20	-17.13	443	92	0.502255	0
41	5×10⁻²–0.1	361	16755	48771	1355018	0.00734755	0.0122141	3.17543e-22	-19.54	330	62	0.521565	0
41	0.1–0.5	2276	98701	121251	3392285	0.0184251	0.0282731	1.39266e-94	-91.9	2083	359	0.584502	0
41	>0.5	1096	44912	57494	1569734	0.0187063	0.0278154	5.69408e-40	-37.29	1038	111	0.756491	0
51	<10⁻⁵	75	6558	2424482	263458420	3.09335e-05	2.48914e-05	0.0702204	0	47	45	0.00230435	-0.68
51	10⁻⁵–10⁻⁴	66	5778	2344127	186477831	2.81547e-05	3.0984e-05	0.474759	0	50	35	0.000801441	-1.14
51	10⁻⁴–10⁻³	43	3894	523591	33270620	8.21184e-05	0.000117027	0.0239531	0	36	11	0.763241	0
51	10⁻³–5×10⁻³	70	4947	155692	9904273	0.000449404	0.000499232	0.413926	0	60	13	0.645982	0
51	5×10⁻³–10⁻²	72	5267	52119	3250133	0.00137955	0.00161793	0.196748	0	59	19	0.422126	0
51	10⁻²–5×10⁻²	252	22534	84550	4981292	0.00297163	0.00450335	4.14187e-11	-8.43	211	51	1	0
51	5×10⁻²–0.1	197	17116	25412	1403789	0.00769261	0.0120458	2.61194e-10	-7.63	175	38	1	0
51	0.1–0.5	1217	100977	64540	3513536	0.0185075	0.0279365	4.2574e-48	-45.42	1105	181	0.1328	0
51	>0.5	650	46008	32405	1627228	0.0196642	0.0274964	6.16427e-18	-15.26	615	61	0.650938	0
61	<10⁻⁵	51	6633	1100132	265882902	4.63559e-05	2.49465e-05	1.16798e-05	-2.98	34	33	0.0504123	0
61	10⁻⁵–10⁻⁴	26	5844	1188313	188821958	2.18793e-05	3.09488e-05	0.0909335	0	29	15	0.26153	0
61	10⁻⁴–10⁻³	23	3937	280484	33794211	8.19944e-05	0.000116486	0.109644	0	15	9	0.0645881	0
61	10⁻³–5×10⁻³	29	5017	82191	10059965	0.000352712	0.000498461	0.0737078	0	21	9	0.287039	0
61	5×10⁻³–10⁻²	36	5339	27548	3302252	0.0013051	0.00161417	0.230532	0	25	11	0.183685	0
61	10⁻²–5×10⁻²	128	22786	43533	5065842	0.00293168	0.00447783	1.67443e-06	-3.82	124	11	0.00236012	-0.67
61	5×10⁻²–0.1	110	17313	13391	1429201	0.00814754	0.0119688	5.57359e-05	-2.3	93	25	0.256421	0
61	0.1–0.5	624	102194	33872	3578076	0.0180891	0.0277681	1.27545e-27	-24.94	553	112	0.220644	0
61	>0.5	358	46658	18099	1659633	0.0193964	0.0273447	4.93355e-11	-8.35	329	39	0.440877	0
71	<10⁻⁵	21	6684	462534	266983034	4.54e-05	2.50347e-05	0.00887144	-0.1	6	17	0.00159674	-0.84
71	10⁻⁵–10⁻⁴	25	5870	527482	190010271	4.73927e-05	3.08921e-05	0.0425886	0	10	21	6.51976e-07	-4.23
71	10⁻⁴–10⁻³	8	3960	132473	34074695	6.0386e-05	0.000116202	0.0792533	0	8	3	0.858024	0
71	10⁻³–5×10⁻³	20	5046	38821	10142156	0.00051492	0.00049728	0.966801	0	17	3	0.748674	0
71	5×10⁻³–10⁻²	18	5375	13015	3329800	0.00138111	0.00161161	0.585417	0	14	4	1	0
71	10⁻²–5×10⁻²	77	22914	21106	5109375	0.00363499	0.00446467	0.07899	0	66	13	0.770439	0
71	5×10⁻²–0.1	52	17423	6266	1442592	0.00823045	0.0119334	0.00808613	-0.14	46	8	0.687631	0
71	0.1–0.5	330	102818	16640	3611948	0.0194461	0.0276782	7.87658e-11	-8.15	292	51	1	0
71	>0.5	170	47016	9260	1677732	0.0180276	0.0272596	4.6634e-08	-5.38	156	18	0.627157	0
81	<10⁻⁵	10	6705	206310	267445568	4.84684e-05	2.50699e-05	0.0572681	0	2	9	0.0137653	0
81	10⁻⁵–10⁻⁴	21	5895	252417	190537753	8.31887e-05	3.09378e-05	5.8238e-06	-3.28	6	18	2.59079e-07	-4.63
81	10⁻⁴–10⁻³	7	3968	67430	34207168	0.000103801	0.000115986	0.908771	0	3	4	0.0447847	0
81	10⁻³–5×10⁻³	9	5066	19789	10180977	0.000454591	0.000497347	0.91238	0	9	0	0.295533	0
81	5×10⁻³–10⁻²	7	5393	6644	3342815	0.00105247	0.00161071	0.326367	0	7	0	0.397029	0
81	10⁻²–5×10⁻²	28	22991	10765	5130481	0.00259427	0.00446126	0.00456374	-0.39	24	5	1	0
81	5×10⁻²–0.1	30	17475	3305	1448858	0.0089955	0.0119175	0.14054	0	25	6	0.857827	0
81	0.1–0.5	165	103148	8615	3628588	0.0187927	0.0276408	5.15475e-07	-4.33	142	27	0.388482	0
81	>0.5	94	47186	4940	1686992	0.018673	0.0272094	0.0002373	-1.67	90	4	0.240388	0
91	<10⁻⁵	12	6715	205007	267651878	5.85312e-05	2.50879e-05	0.00510802	-0.34	7	5	0.879608	0
91	10⁻⁵–10⁻⁴	13	5916	254891	190790170	5.09996e-05	3.10069e-05	0.102498	0	4	9	0.000239407	-1.67
91	10⁻⁴–10⁻³	4	3975	74138	34274598	5.39505e-05	0.000115962	0.162569	0	4	0	0.849612	0
91	10⁻³–5×10⁻³	4	5075	21897	10200766	0.00018264	0.000497264	0.0528822	0	4	0	0.880572	0
91	5×10⁻³–10⁻²	4	5400	7502	3349459	0.000532907	0.00160961	0.0291198	0	4	0	0.870456	0
91	10⁻²–5×10⁻²	27	23019	12320	5141246	0.00218677	0.00445736	0.000201131	-1.74	25	2	0.482362	0
91	5×10⁻²–0.1	29	17505	3896	1452163	0.00738854	0.0119109	0.0112207	0	27	2	0.574969	0
91	0.1–0.5	151	103313	10084	3637203	0.0147533	0.02762	2.64142e-15	-12.62	129	22	0.0683429	0
91	>0.5	86	47280	5972	1691932	0.0141961	0.0271847	6.77887e-10	-7.21	83	3	0.546795	0

### Sheet: Outside segdups
Supplementary Table 21b: GWAS variant depletion at gene conversion-compatible positions, outside segmental duplications.
		Enrichment (2×2 table)								Concordance (2×2 table)
k	AF bin	N GWAS at GC pos	N GWAS not at GC pos	N no-var GC pos	N no-var non-GC pos	GC frequency	Non-GC frequency	χ² p-value (enrichment)	log₁₀(p) enrichment	Concordant variants	Discordant variants	χ² p-value (concordance)	log₁₀(p) concordance
17	<10⁻⁵	3027	1498	120107785	52203489	2.52017e-05	2.86946e-05	4.21181e-05	-2.42	2249	1445	0.827807	0
17	10⁻⁵–10⁻⁴	2621	1317	82756666	35963588	3.16702e-05	3.6619e-05	1.82588e-05	-2.78	1942	1218	0.739678	0
17	10⁻⁴–10⁻³	1745	889	14261963	6164854	0.000122338	0.000144184	7.16485e-05	-2.19	1286	761	0.343898	0
17	10⁻³–5×10⁻³	2150	1105	4224813	1821749	0.000508639	0.000606192	2.26223e-06	-3.69	1577	994	0.666107	0
17	5×10⁻³–10⁻²	2411	1145	1379405	593910	0.00174481	0.00192419	0.00668865	-0.22	1726	1117	0.227879	0
17	10⁻²–5×10⁻²	10263	4969	2098406	902517	0.00486705	0.00547557	8.55393e-12	-9.11	7267	4722	0.0142869	0
17	5×10⁻²–0.1	7900	3804	585947	251071	0.0133031	0.014925	4.54774e-09	-6.39	5449	3728	6.69922e-06	-3.22
17	0.1–0.5	46516	22308	1471608	629014	0.0306404	0.0342503	6.25144e-44	-41.25	32094	21954	1.22937e-23	-20.96
17	>0.5	21226	10011	683809	292739	0.0301063	0.0330669	3.9781e-15	-12.45	14559	9973	5.94668e-09	-6.27
19	<10⁻⁵	969	4525	43767920	172311274	2.2139e-05	2.62599e-05	1.49743e-06	-3.87	551	596	0.61254	0
19	10⁻⁵–10⁻⁴	868	3938	30263196	118720254	2.86809e-05	3.31693e-05	0.000111971	-2	491	504	0.536122	0
19	10⁻⁴–10⁻³	578	2634	5303008	20426817	0.000108983	0.000128932	0.000270237	-1.61	324	313	0.554525	0
19	10⁻³–5×10⁻³	781	3255	1575365	6046562	0.000495512	0.000538033	0.040573	0	373	463	0.00341463	-0.51
19	5×10⁻³–10⁻²	818	3556	515727	1973315	0.0015836	0.0017988	0.00106646	-1.02	402	475	0.0207326	0
19	10⁻²–5×10⁻²	3387	15232	786280	3000923	0.00428915	0.00505014	6.75336e-18	-15.22	1810	1860	0.452489	0
19	5×10⁻²–0.1	2638	11704	220908	837018	0.0118007	0.0137901	3.47867e-13	-10.5	1345	1488	0.00323272	-0.54
19	0.1–0.5	15033	68824	554866	2100622	0.0263784	0.0317242	1.72397e-96	-93.81	7801	8361	9.87633e-08	-5.05
19	>0.5	6855	31237	259201	976548	0.0257653	0.0309957	4.84848e-45	-42.36	3507	3808	1.83051e-08	-5.78
21	<10⁻⁵	601	5494	27191791	216079194	2.21018e-05	2.54252e-05	0.00118333	-0.97	436	307	1.14815e-07	-4.99
21	10⁻⁵–10⁻⁴	505	4806	20602125	148983450	2.45114e-05	3.22576e-05	4.41091e-09	-6.4	407	218	0.000674642	-1.22
21	10⁻⁴–10⁻³	383	3212	4040722	25729825	9.47761e-05	0.00012482	3.66148e-07	-4.48	308	117	0.447699	0
21	10⁻³–5×10⁻³	478	4036	1219263	7621927	0.000391886	0.000529245	5.12379e-10	-7.34	392	139	0.781406	0
21	5×10⁻³–10⁻²	476	4374	404008	2489042	0.00117681	0.00175422	9.35092e-17	-14.07	395	129	0.860784	0
21	10⁻²–5×10⁻²	2137	18619	628930	3787203	0.00338633	0.00489224	3.2425e-59	-56.53	1671	612	0.00855644	-0.11
21	5×10⁻²–0.1	1448	14342	180082	1057926	0.00797664	0.0133754	5.0008e-81	-78.35	1140	413	0.0038777	-0.46
21	0.1–0.5	9389	83857	449647	2655488	0.0204537	0.0306121	0	-310.9	7471	2519	1.14185e-08	-5.99
21	>0.5	4285	38092	206869	1235749	0.0202932	0.0299033	3.62586e-133	-130.49	3490	993	2.86369e-05	-2.59
31	<10⁻⁵	218	6095	9703494	243270985	2.24656e-05	2.50537e-05	0.121165	0	176	118	3.968e-07	-4.45
31	10⁻⁵–10⁻⁴	223	5311	8035952	169585575	2.77495e-05	3.13165e-05	0.082238	0	183	102	5.61348e-08	-5.3
31	10⁻⁴–10⁻³	131	3595	1683010	29770547	7.78307e-05	0.000120742	7.79194e-07	-4.15	110	43	0.00831286	-0.13
31	10⁻³–5×10⁻³	213	4514	516384	8841190	0.000412314	0.000510304	0.00256439	-0.64	177	51	0.245582	0
31	5×10⁻³–10⁻²	200	4850	172388	2893050	0.00115883	0.00167363	3.45454e-07	-4.51	175	47	0.371113	0
31	10⁻²–5×10⁻²	822	20756	273421	4416133	0.00299734	0.00467805	1.34618e-36	-33.92	744	151	0.515456	0
31	5×10⁻²–0.1	605	15790	80950	1238008	0.00741831	0.0125937	1.41911e-38	-35.89	549	105	0.910619	0
31	0.1–0.5	3659	93246	197420	3105135	0.0181968	0.0291541	2.67447e-180	-177.62	3370	607	0.913133	0
31	>0.5	1794	42377	89450	1442618	0.0196616	0.0285368	6.18583e-56	-53.25	1684	208	0.348513	0
41	<10⁻⁵	137	6313	4962154	252974479	2.76082e-05	2.49545e-05	0.260401	0	94	83	9.07629e-07	-4.09
41	10⁻⁵–10⁻⁴	122	5534	4512873	177621527	2.7033e-05	3.11552e-05	0.13127	0	82	64	3.10334e-09	-6.55
41	10⁻⁴–10⁻³	85	3726	973167	31453557	8.73361e-05	0.000118446	0.00612327	-0.26	73	25	0.169215	0
41	10⁻³–5×10⁻³	103	4727	294081	9357574	0.000350121	0.000504897	0.000257133	-1.64	96	22	0.895889	0
41	5×10⁻³–10⁻²	114	5050	98940	3065438	0.00115089	0.00164469	0.000174923	-1.8	108	22	0.593539	0
41	10⁻²–5×10⁻²	484	21578	157181	4689554	0.0030698	0.00458022	1.86937e-18	-15.77	434	86	0.281416	0
41	5×10⁻²–0.1	349	16395	46499	1318958	0.00744962	0.0122777	7.40924e-21	-18.18	319	59	0.425387	0
41	0.1–0.5	2202	96905	115294	3302555	0.0187411	0.028506	6.47212e-88	-85.23	2015	348	0.516591	0
41	>0.5	1057	44171	54294	1532068	0.0190963	0.028023	3.47569e-36	-33.5	1003	107	0.947455	0
51	<10⁻⁵	73	6450	2351254	257936633	3.10463e-05	2.50055e-05	0.0756369	0	47	43	0.00500805	-0.35
51	10⁻⁵–10⁻⁴	64	5656	2265235	182134400	2.82523e-05	3.1053e-05	0.488818	0	49	33	0.00183492	-0.78
51	10⁻⁴–10⁻³	41	3811	503145	32426724	8.14808e-05	0.000117513	0.0226264	0	34	11	0.641863	0
51	10⁻³–5×10⁻³	69	4830	149315	9651655	0.000461897	0.000500182	0.549316	0	59	13	0.68862	0
51	5×10⁻³–10⁻²	70	5164	49881	3164378	0.00140137	0.00162926	0.230765	0	57	19	0.36041	0
51	10⁻²–5×10⁻²	239	22062	80727	4846735	0.00295186	0.0045313	3.37685e-11	-8.52	200	49	1	0
51	5×10⁻²–0.1	190	16744	24146	1365457	0.00780736	0.012114	1.2248e-09	-6.96	168	36	0.956744	0
51	0.1–0.5	1170	99107	61121	3417849	0.0187828	0.0281798	5.34373e-45	-42.32	1061	176	0.132999	0
51	>0.5	621	45228	30387	1586362	0.0200271	0.0277202	2.89677e-16	-13.58	586	60	0.684054	0
61	<10⁻⁵	51	6523	1065489	260287887	4.78631e-05	2.50601e-05	4.49593e-06	-3.39	33	33	0.0371596	0
61	10⁻⁵–10⁻⁴	25	5720	1147221	184399635	2.17913e-05	3.10186e-05	0.0916858	0	29	14	0.372927	0
61	10⁻⁴–10⁻³	23	3852	269118	32929869	8.54571e-05	0.000116962	0.156394	0	15	9	0.064794	0
61	10⁻³–5×10⁻³	28	4899	78627	9800970	0.000355985	0.000499599	0.0859606	0	20	9	0.241955	0
61	5×10⁻³–10⁻²	35	5234	26295	3214259	0.00132928	0.00162572	0.265649	0	24	11	0.152822	0
61	10⁻²–5×10⁻²	122	22301	41363	4927462	0.00294082	0.00450547	2.49339e-06	-3.65	119	10	0.00185246	-0.78
61	5×10⁻²–0.1	103	16934	12721	1389603	0.00803182	0.0120395	3.99243e-05	-2.44	87	22	0.461867	0
61	0.1–0.5	596	100277	31919	3478970	0.01833	0.0280162	5.91998e-26	-23.27	529	108	0.298392	0
61	>0.5	340	45849	16784	1616749	0.0198552	0.0275767	9.13484e-10	-7.09	312	38	0.500403	0
71	<10⁻⁵	17	6574	446880	261353376	3.80401e-05	2.51531e-05	0.117263	0	4	14	0.00201491	-0.74
71	10⁻⁵–10⁻⁴	23	5745	507569	185546856	4.5312e-05	3.09616e-05	0.0877162	0	10	19	5.52433e-06	-3.3
71	10⁻⁴–10⁻³	8	3875	126511	33198987	6.32316e-05	0.000116707	0.103422	0	8	3	0.860144	0
71	10⁻³–5×10⁻³	20	4927	36896	9879597	0.000541771	0.000498456	0.798484	0	17	3	0.740104	0
71	5×10⁻³–10⁻²	18	5269	12385	3240554	0.00145126	0.00162332	0.716302	0	14	4	1	0
71	10⁻²–5×10⁻²	73	22423	19898	4968825	0.0036553	0.00449246	0.0866821	0	62	13	0.890274	0
71	5×10⁻²–0.1	49	17037	5888	1402324	0.00825333	0.0120033	0.00960603	-0.06	43	8	0.766904	0
71	0.1–0.5	310	100873	15497	3510889	0.0196116	0.027929	2.74541e-10	-7.61	272	51	0.809628	0
71	>0.5	165	46189	8512	1633533	0.0190158	0.027498	1.66755e-06	-3.82	150	18	0.625821	0
81	<10⁻⁵	9	6591	198574	261800256	4.53211e-05	2.5175e-05	0.117717	0	2	8	0.0269293	0
81	10⁻⁵–10⁻⁴	18	5768	242141	186054425	7.43313e-05	3.10007e-05	0.000271259	-1.61	5	16	8.25522e-07	-4.13
81	10⁻⁴–10⁻³	7	3883	64055	33325498	0.000109269	0.000116504	1	0	3	4	0.0456838	0
81	10⁻³–5×10⁻³	9	4947	18718	9916493	0.00048059	0.000498617	1	0	9	0	0.290763	0
81	5×10⁻³–10⁻²	7	5287	6268	3252939	0.00111554	0.00162266	0.40069	0	7	0	0.395862	0
81	10⁻²–5×10⁻²	28	22496	10015	4988723	0.00278801	0.00448913	0.0133685	0	24	5	1	0
81	5×10⁻²–0.1	28	17086	3040	1408212	0.00912647	0.0119877	0.170073	0	25	4	0.843412	0
81	0.1–0.5	156	101183	7948	3526386	0.0192498	0.0278928	2.76353e-06	-3.6	133	27	0.31129	0
81	>0.5	90	46354	4440	1642045	0.0198675	0.0274544	0.00209517	-0.72	86	4	0.229055	0
91	<10⁻⁵	9	6600	195288	261998830	4.60837e-05	2.51903e-05	0.106746	0	6	3	1	0
91	10⁻⁵–10⁻⁴	12	5786	241207	186296566	4.97473e-05	3.1057e-05	0.143529	0	3	9	5.79154e-05	-2.28
91	10⁻⁴–10⁻³	4	3890	68984	33389553	5.79811e-05	0.00011649	0.212566	0	4	0	0.846607	0
91	10⁻³–5×10⁻³	4	4956	20197	9935211	0.00019801	0.000498583	0.0792434	0	4	0	0.874125	0
91	5×10⁻³–10⁻²	4	5294	6832	3259207	0.000585138	0.00162169	0.047867	0	4	0	0.859998	0
91	10⁻²–5×10⁻²	25	22524	11070	4998738	0.00225327	0.00448572	0.000569397	-1.29	23	2	0.530557	0
91	5×10⁻²–0.1	28	17114	3444	1411252	0.00806452	0.0119815	0.0412053	0	26	2	0.55626	0
91	0.1–0.5	132	101339	8778	3534334	0.0148148	0.0278735	9.26065e-14	-11.08	110	22	0.0280087	0
91	>0.5	74	46444	5068	1646485	0.0143913	0.0274341	1.3604e-08	-5.91	72	2	0.348984	0

### Sheet: Within segdups
Supplementary Table 21c: GWAS variant depletion at gene conversion-compatible positions, within segmental duplications.
		Enrichment (2×2 table)								Concordance (2×2 table)
k	AF bin	N GWAS at GC pos	N GWAS not at GC pos	N no-var GC pos	N no-var non-GC pos	GC frequency	Non-GC frequency	χ² p-value (enrichment)	log₁₀(p) enrichment	Concordant variants	Discordant variants	χ² p-value (concordance)	log₁₀(p) concordance
17	<10⁻⁵	33	30	2356920	1141815	1.40011e-05	2.62733e-05	0.0162996	0	29	20	0.929548	0
17	10⁻⁵–10⁻⁴	50	23	1762327	860945	2.83708e-05	2.67141e-05	0.909067	0	39	24	1	0
17	10⁻⁴–10⁻³	33	19	320075	157612	0.00010309	0.000120535	0.692132	0	16	20	0.0421211	0
17	10⁻³–5×10⁻³	54	23	94376	46496	0.000571852	0.000494422	0.642798	0	44	21	0.432345	0
17	5×10⁻³–10⁻²	43	20	31848	15617	0.00134834	0.00127902	0.95135	0	32	18	0.943564	0
17	10⁻²–5×10⁻²	197	122	48687	24261	0.00402995	0.00500349	0.0677873	0	141	86	0.97656	0
17	5×10⁻²–0.1	160	82	13627	6767	0.0116051	0.0119726	0.871143	0	103	77	0.269783	0
17	0.1–0.5	745	390	33168	16258	0.021968	0.0234262	0.313314	0	546	330	1	0
17	>0.5	280	150	12786	6388	0.0214297	0.0229428	0.52854	0	182	143	0.0329441	0
19	<10⁻⁵	19	63	872002	3498735	2.17885e-05	1.80062e-05	0.554243	0	10	14	0.633402	0
19	10⁻⁵–10⁻⁴	11	73	665589	2623272	1.65264e-05	2.78271e-05	0.135301	0	10	6	0.474671	0
19	10⁻⁴–10⁻³	12	52	124461	477687	9.64064e-05	0.000108846	0.822097	0	6	8	0.657064	0
19	10⁻³–5×10⁻³	19	77	36537	140872	0.000519751	0.000546297	0.945541	0	7	13	0.168064	0
19	5×10⁻³–10⁻²	21	63	12486	47465	0.00167906	0.00132553	0.419855	0	11	11	0.927104	0
19	10⁻²–5×10⁻²	58	319	19314	72948	0.00299401	0.00435394	0.00986256	-0.05	37	27	0.512655	0
19	5×10⁻²–0.1	44	242	5333	20394	0.008183	0.0117271	0.0318466	0	25	23	0.928831	0
19	0.1–0.5	272	1135	13450	49426	0.0198222	0.0224481	0.0670107	0	155	139	0.640524	0
19	>0.5	115	430	5311	19174	0.0211942	0.0219343	0.781005	0	71	48	0.903805	0
21	<10⁻⁵	13	82	707082	4370737	1.83851e-05	1.87608e-05	1	0	11	7	0.718848	0
21	10⁻⁵–10⁻⁴	20	84	622737	3288861	3.21153e-05	2.55401e-05	0.430266	0	16	10	0.327427	0
21	10⁻⁴–10⁻³	12	64	136754	602148	8.77411e-05	0.000106275	0.643746	0	12	2	0.581821	0
21	10⁻³–5×10⁻³	11	96	42262	177409	0.000260213	0.00054083	0.0258904	0	9	2	0.941097	0
21	5×10⁻³–10⁻²	8	84	14334	59951	0.000557802	0.00139918	0.014551	0	7	1	0.764738	0
21	10⁻²–5×10⁻²	57	377	23160	92262	0.0024551	0.00406956	0.000399033	-1.44	47	15	0.770702	0
21	5×10⁻²–0.1	46	286	6767	25727	0.0067518	0.0109945	0.00230662	-0.68	42	8	0.67061	0
21	0.1–0.5	273	1407	17293	62876	0.0155414	0.0218876	1.72198e-07	-4.81	233	53	0.859849	0
21	>0.5	122	545	8344	24485	0.0144106	0.0217739	3.36506e-05	-2.52	112	16	1	0
31	<10⁻⁵	6	95	292402	5077819	2.05193e-05	1.87085e-05	0.999768	0	6	4	0.746934	0
31	10⁻⁵–10⁻⁴	11	104	278091	3911598	3.95538e-05	2.65869e-05	0.282873	0	4	7	0.00939025	-0.07
31	10⁻⁴–10⁻³	5	76	66787	738902	7.48593e-05	0.000102845	0.624589	0	4	1	1	0
31	10⁻³–5×10⁻³	6	107	20847	219671	0.000287728	0.000486855	0.270806	0	6	0	0.481844	0
31	5×10⁻³–10⁻²	7	92	7340	74285	0.00095277	0.00123694	0.622544	0	8	0	0.328979	0
31	10⁻²–5×10⁻²	24	434	12050	115422	0.00198774	0.00374603	0.0027148	-0.61	21	7	0.451847	0
31	5×10⁻²–0.1	28	332	3566	32494	0.00779076	0.0101139	0.212123	0	28	3	0.481567	0
31	0.1–0.5	116	1680	9561	80169	0.0119872	0.0205256	1.28573e-08	-5.94	110	12	0.213914	0
31	>0.5	74	667	4837	32829	0.0150682	0.0199128	0.0244865	0	68	7	0.615993	0
41	<10⁻⁵	7	101	151566	5370221	4.61824e-05	1.88071e-05	0.0373274	0	2	6	0.0339371	0
41	10⁻⁵–10⁻⁴	7	115	153742	4189689	4.55288e-05	2.74476e-05	0.285117	0	5	3	0.732582	0
41	10⁻⁴–10⁻³	2	81	38207	805689	5.23437e-05	0.000100525	0.506686	0	1	1	0.89442	0
41	10⁻³–5×10⁻³	4	113	12100	240518	0.000330469	0.000469599	0.632786	0	4	0	0.70015	0
41	5×10⁻³–10⁻²	4	99	4130	81625	0.000967586	0.00121139	0.832452	0	3	1	1	0
41	10⁻²–5×10⁻²	14	458	7085	127472	0.00197211	0.00358008	0.0330842	0	9	6	0.0459435	0
41	5×10⁻²–0.1	12	360	2272	36060	0.00525394	0.00988468	0.0366342	0	11	3	0.724011	0
41	0.1–0.5	74	1796	5957	89730	0.0122699	0.0196228	6.74066e-05	-2.22	68	11	0.924936	0
41	>0.5	39	741	3200	37666	0.0120408	0.0192934	0.00428447	-0.41	35	4	0.459508	0
51	<10⁻⁵	2	108	73228	5521787	2.73112e-05	1.95585e-05	0.959654	0	0	2	0.261271	0
51	10⁻⁵–10⁻⁴	2	122	78892	4343431	2.53505e-05	2.80876e-05	1	0	1	2	0.383157	0
51	10⁻⁴–10⁻³	2	83	20446	843896	9.78091e-05	9.83437e-05	1	0	2	0	1	0
51	10⁻³–5×10⁻³	1	117	6377	252618	0.000156789	0.000462935	0.403913	0	1	0	1	0
51	5×10⁻³–10⁻²	2	103	2238	85755	0.000892857	0.00119966	0.916136	0	2	0	1	0
51	10⁻²–5×10⁻²	13	472	3823	134557	0.00338895	0.00349555	1	0	11	2	1	0
51	5×10⁻²–0.1	7	372	1266	38332	0.00549882	0.00961141	0.179297	0	7	2	0.995086	0
51	0.1–0.5	47	1870	3419	95687	0.0135603	0.0191683	0.0206355	0	44	5	0.849636	0
51	>0.5	29	780	2018	40866	0.0141671	0.0187293	0.158272	0	29	1	0.813735	0
61	<10⁻⁵	0	110	34643	5595015	0	1.966e-05	0.829246	0	1	0	1	0
61	10⁻⁵–10⁻⁴	1	124	41092	4422323	2.4335e-05	2.80388e-05	1	0	0	1	0.628959	0
61	10⁻⁴–10⁻³	0	85	11366	864342	0	9.8331e-05	0.563241	0	0	0
61	10⁻³–5×10⁻³	1	118	3564	258995	0.000280505	0.0004554	0.927363	0	1	0	1	0
61	5×10⁻³–10⁻²	1	105	1253	87993	0.000797448	0.00119185	1	0	1	0	1	0
61	10⁻²–5×10⁻²	6	485	2170	138380	0.00275735	0.0034926	0.693289	0	5	1	1	0
61	5×10⁻²–0.1	7	379	670	39598	0.0103397	0.00948045	0.977029	0	6	3	0.174292	0
61	0.1–0.5	28	1917	1953	99106	0.0141343	0.0189759	0.137658	0	24	4	0.614819	0
61	>0.5	18	809	1315	42884	0.0135034	0.0185156	0.215352	0	17	1	1	0
71	<10⁻⁵	4	110	15654	5629658	0.00025546	1.9539e-05	1.428e-08	-5.89	2	3	0.759408	0
71	10⁻⁵–10⁻⁴	2	125	19913	4463415	0.000100427	2.80047e-05	0.211723	0	0	2	0.152086	0
71	10⁻⁴–10⁻³	0	85	5962	875708	0	9.70549e-05	0.921208	0	0	0
71	10⁻³–5×10⁻³	0	119	1925	262559	0	0.000453026	0.693141	0	0	0
71	5×10⁻³–10⁻²	0	106	630	89246	0	0.00118632	0.77776	0	0	0
71	10⁻²–5×10⁻²	4	491	1208	140550	0.00330033	0.00348126	1	0	4	0	0.935279	0
71	5×10⁻²–0.1	3	386	378	40268	0.00787402	0.00949476	0.952658	0	3	0	1	0
71	0.1–0.5	20	1945	1143	101059	0.0171969	0.0188828	0.755149	0	20	0	0.26529	0
71	>0.5	5	827	748	44199	0.00664011	0.0183672	0.0243483	0	6	0	1	0
81	<10⁻⁵	1	114	7736	5645312	0.000129249	2.01933e-05	0.387481	0	0	1	0.910348	0
81	10⁻⁵–10⁻⁴	3	127	10276	4483328	0.000291857	2.83264e-05	5.25638e-05	-2.33	1	2	0.426877	0
81	10⁻⁴–10⁻³	0	85	3375	881670	0	9.63987e-05	1	0	0	0
81	10⁻³–5×10⁻³	0	119	1071	264484	0	0.00044973	1	0	0	0
81	5×10⁻³–10⁻²	0	106	376	89876	0	0.00117801	1	0	0	0
81	10⁻²–5×10⁻²	0	495	750	141758	0	0.00347972	0.191345	0	0	0
81	5×10⁻²–0.1	2	389	265	40646	0.00749064	0.00947971	0.986013	0	0	2	0.00758198	-0.17
81	0.1–0.5	9	1965	667	102202	0.0133136	0.0188639	0.359479	0	9	0	0.734763	0
81	>0.5	4	832	500	44947	0.00793651	0.0181743	0.121572	0	4	0	1	0
91	<10⁻⁵	3	115	9719	5653048	0.000308578	2.03426e-05	3.24233e-07	-4.53	1	2	0.833077	0
91	10⁻⁵–10⁻⁴	1	130	13684	4493604	7.30727e-05	2.89292e-05	0.87098	0	1	0	1	0
91	10⁻⁴–10⁻³	0	85	5154	885045	0	9.60311e-05	1	0	0	0
91	10⁻³–5×10⁻³	0	119	1700	265555	0	0.000447917	0.76721	0	0	0
91	5×10⁻³–10⁻²	0	106	670	90252	0	0.00117311	0.750043	0	0	0
91	10⁻²–5×10⁻²	2	495	1250	142508	0.00159744	0.00346147	0.379669	0	2	0	1	0
91	5×10⁻²–0.1	1	391	452	40911	0.00220751	0.00946685	0.177494	0	1	0	1	0
91	0.1–0.5	19	1974	1306	102869	0.0143396	0.0188282	0.273753	0	19	0	0.565807	0
91	>0.5	12	836	904	45447	0.0131004	0.0180628	0.320194	0	11	1	0.880074	0
